# EXoO-Tn: Tag-n-Map the Tn Antigen in the Human Proteome

**DOI:** 10.1101/840298

**Authors:** Weiming Yang, Minghui Ao, Angellina Song, Yuanwei Xu, Hui Zhang

**Affiliations:** Department of Pathology, Johns Hopkins University School of Medicine, Baltimore, Maryland, USA

**Keywords:** Tn antigen, site-specific, O-GalNAc, glycoproteomics, cancer

## Abstract

Tn antigen (Tn), a single N-acetylgalactosamine (GalNAc) monosaccharide attached to protein Ser/Thr residues, is found on most solid tumors yet rarely detected in adult tissues, featuring it one of the most distinctive signatures of cancers. Although it is prevalent in cancers, Tn-glycosylation sites are not entirely clear owing to the lack of suitable technology. Knowing the Tn-glycosylation sites will spur the development of new vaccines, diagnostics, and therapeutics of cancers. Here, we report a novel technology named EXoO-Tn for large-scale mapping of Tn-glycosylation sites. EXoO-Tn utilizes glycosyltransferase C1GalT1 and isotopically-labeled UDP-Gal(^13^C_6_) to tag and convert Tn to Gal(^13^C_6_)-Tn, which has a unique mass being distinguishable to other glycans. This exquisite Gal(^13^C_6_)-Tn structure is recognized by OpeRATOR that specifically cleaves N-termini of the Gal(^13^C_6_)-Tn-occupied Ser/Thr residues to yield site-containing glycopeptides. The use of EXoO-Tn mapped 947 Tn-glycosylation sites from 480 glycoproteins in Jurkat cells. Given the importance of Tn in diseases, EXoO-Tn is anticipated to have broad utility in clinical studies.
