## Supplementary table 3 for "EXoO-Tn: Tag-n-Map the Tn Antigen in the Human Proteome"

### Sheet: sheet1
Supplementary table 3. data of Jurkat cells from study: Mining the O-glycoproteome using zinc-finger nuclease–glycoengineered SimpleCell lines
Index	Uniprot accession	Gene name	Protein name	Sequence	Number marks sites in proteins	Sites with ±7 amino acids
0	P26572	MGAT1	Alpha-1,3-mannosyl-glycoprotein 2-beta-N-acetylglucosaminyltransferas	GRVPTAAPPAQPR	GRVPT(88)AAPPAQPR	SQRGRVPTAAPPAQP
1	Q10469	MGAT2	Alpha-1,6-mannosyl-glycoprotein 2-beta-N-acetylglucosaminyltransferas	GGDHPSVAVGIR	GGDHPS(59)VAVGIR	GRGGDHPSVAVGIRR
2	P05067	APP	Amyloid beta A4 protein	GLTTRPGSGLTNIKTEEISEVK	GLT(651)T(652)RPGSGLT(659)NIKTEEISEVK	PAADRGLTTRPGSGL
3	P05067	APP	Amyloid beta A4 protein	GLTTRPGSGLTNIKTEEISEVK	GLT(651)T(652)RPGSGLT(659)NIKTEEISEVK	AADRGLTTRPGSGLT
4	P05067	APP	Amyloid beta A4 protein	GLTTRPGSGLTNIKTEEISEVK	GLT(651)T(652)RPGSGLT(659)NIKTEEISEVK	TRPGSGLTNIKTEEI
5	P27824	CANX	Calnexin	APVPTGEVYFADSFDR	APVPT(66)GEVYFADSFDR	TYKAPVPTGEVYFAD
6	P27824	CANX	Calnexin	VTYKAPVPTGEVYFADSFDR	VT(59)YKAPVPT(66)GEVYFADSFDR	PPSSPKVTYKAPVPT
7	P27824	CANX	Calnexin	VTYKAPVPTGEVYFADSFDR	VT(59)YKAPVPT(66)GEVYFADSFDR	TYKAPVPTGEVYFAD
8	O75976	CPD	Carboxypeptidase D	KAEATTTTTSAGAEAAEGQFDR	KAEAT(40)T(41)T(42)T(43)TSAGAEAAEGQFDR	HIKKAEATTTTTSAG
9	O75976	CPD	Carboxypeptidase D	KAEATTTTTSAGAEAAEGQFDR	KAEAT(40)T(41)T(42)T(43)TSAGAEAAEGQFDR	IKKAEATTTTTSAGA
10	O75976	CPD	Carboxypeptidase D	KAEATTTTTSAGAEAAEGQFDR	KAEAT(40)T(41)T(42)T(43)TSAGAEAAEGQFDR	KKAEATTTTTSAGAE
11	O75976	CPD	Carboxypeptidase D	KAEATTTTTSAGAEAAEGQFDR	KAEAT(40)T(41)T(42)T(43)TSAGAEAAEGQFDR	KAEATTTTTSAGAEA
12	P26842	CD27	CD27 antigen	TAGHMQTLADFR	T(156)AGHMQT(162)LADFR	SEMLEARTAGHMQTL
13	P26842	CD27	CD27 antigen	TAGHMQTLADFR	T(156)AGHMQT(162)LADFR	RTAGHMQTLADFRQL
14	P14209	CD99	CD99 antigen	KPTAIPK	KPT(41)AIPK	DNENKKPTAIPKKPS
15	Q9UBG0	MRC2	C-type mannose receptor 2	KKPNATAEPTPPDR	KKPNAT(370)AEPTPPDR	CKKKPNATAEPTPPD
16	Q14118	DAG1	Dystroglycan	IRTTTSGVPR	IRT(482)T(483)T(484)S(485)GVPR	SPPTRIRTTTSGVPR
17	Q14118	DAG1	Dystroglycan	IRTTTSGVPR	IRT(482)T(483)T(484)S(485)GVPR	PPTRIRTTTSGVPRG
18	Q14118	DAG1	Dystroglycan	IRTTTSGVPR	IRT(482)T(483)T(484)S(485)GVPR	PTRIRTTTSGVPRGG
19	Q14118	DAG1	Dystroglycan	IRTTTSGVPR	IRT(482)T(483)T(484)S(485)GVPR	TRIRTTTSGVPRGGE
20	Q14118	DAG1	Dystroglycan	RVPSEAPPTEVPDRDPEK	RVPS(729)EAPPT(734)EVPDRDPEK	VPPRRVPSEAPPTEV
21	Q14118	DAG1	Dystroglycan	RVPSEAPPTEVPDRDPEK	RVPS(729)EAPPT(734)EVPDRDPEK	VPSEAPPTEVPDRDP
22	O75071	EFCAB14	EF-hand domain-containing protein KIAA0494	FSQFLGDPVEK	FS(412)QFLGDPVEK	PSALPKFSQFLGDPV
23	Q9UKM7	MAN1B1	Endoplasmic reticulum mannosyl-oligosaccharide 1,2-alpha-mannosidas	GPPHLQIRPPSQDLK	GPPHLQIRPPS(174)QDLK	HLQIRPPSQDLKDGT
24	Q9UKM7	MAN1B1	Endoplasmic reticulum mannosyl-oligosaccharide 1,2-alpha-mannosidas	GAVIEPEQGTELPSR	GAVIEPEQGT(219)ELPS(223)R	VIEPEQGTELPSRRA
25	Q9UKM7	MAN1B1	Endoplasmic reticulum mannosyl-oligosaccharide 1,2-alpha-mannosidas	GAVIEPEQGTELPSR	GAVIEPEQGT(219)ELPS(223)R	EQGTELPSRRAEVPT
26	Q9UKM7	MAN1B1	Endoplasmic reticulum mannosyl-oligosaccharide 1,2-alpha-mannosidas	TQGTPVHLNYR	T(239)QGT(242)PVHLNYR	PPLPPARTQGTPVHL
27	Q9UKM7	MAN1B1	Endoplasmic reticulum mannosyl-oligosaccharide 1,2-alpha-mannosidas	TQGTPVHLNYR	T(239)QGT(242)PVHLNYR	PPARTQGTPVHLNYR
28	Q9BS26	ERP44	Endoplasmic reticulum resident protein 44	EFHHGPDPTDTAPGEQAQDVASSPPESSFQK	EFHHGPDPTDT(367)APGEQAQDVAS(380)S(381)PPESSFQK	HGPDPTDTAPGEQAQ
29	Q9BS26	ERP44	Endoplasmic reticulum resident protein 44	EFHHGPDPTDTAPGEQAQDVASSPPESSFQK	EFHHGPDPTDT(367)APGEQAQDVAS(380)S(381)PPESSFQK	EQAQDVASSPPESSF
30	Q9BS26	ERP44	Endoplasmic reticulum resident protein 44	EFHHGPDPTDTAPGEQAQDVASSPPESSFQK	EFHHGPDPTDT(367)APGEQAQDVAS(380)S(381)PPESSFQK	QAQDVASSPPESSFQ
31	B2R7U1		Uncharacterized protein	ITHSPQAHVNPQEK	IT(152)HSPQAHVNPQEK	VTVSGKITHSPQAHV
32	P52799	EFNB2	Ephrin-B2	NKDPTRRPELEAGTNGR	NKDPT(180)RRPELEAGT(189)NGR	STRNKDPTRRPELEA
33	P52799	EFNB2	Ephrin-B2	NKDPTRRPELEAGTNGR	NKDPT(180)RRPELEAGT(189)NGR	RPELEAGTNGRSSTT
34	P98095	FBLN2	Fibulin-2	STGPEGVTHAPSLGK	STGPEGVT(357)HAPS(361)LGK	STGPEGVTHAPSLGK
35	P98095	FBLN2	Fibulin-2	STGPEGVTHAPSLGK	STGPEGVT(357)HAPS(361)LGK	EGVTHAPSLGKAALV
36	O75487	GPC4	Glypican-4	FRPHHPEERPTTAAGTSLDR	FRPHHPEERPT(375)TAAGTSLDR	HHPEERPTTAAGTSL
37	Q9Y625	GPC6	Glypican-6	FRPYNPEERPTTAAGTSLDR	FRPYNPEERPT(174)T(175)AAGTSLDR	YNPEERPTTAAGTSL
38	Q9Y625	GPC6	Glypican-6	FRPYNPEERPTTAAGTSLDR	FRPYNPEERPT(174)T(175)AAGTSLDR	NPEERPTTAAGTSLD
39	Q9Y4L1	HYOU1	Hypoxia up-regulated protein 1	LGNTISSLFGGGTTPDAK	LGNTISSLFGGGTT(590)PDAK	SLFGGGTTPDAKENG
40	Q969P0	IGSF8	Immunoglobulin superfamily member 8	GRQAPTSPPR	GRQAPT(169)SPPR	PRGRQAPTSPPRMTV
41	Q7L1W4	LRRC8D	Leucine-rich repeat-containing protein 8D	AHTPPGNAEVTTNIPK	AHT(68)PPGNAEVT(76)T(77)NIPK	PVNSKAHTPPGNAEV
42	Q7L1W4	LRRC8D	Leucine-rich repeat-containing protein 8D	AHTPPGNAEVTTNIPK	AHT(68)PPGNAEVT(76)T(77)NIPK	PPGNAEVTTNIPKME
43	Q7L1W4	LRRC8D	Leucine-rich repeat-containing protein 8D	AHTPPGNAEVTTNIPK	AHT(68)PPGNAEVT(76)T(77)NIPK	PGNAEVTTNIPKMEA
44	P01130	LDLR	Low-density lipoprotein receptor	LKVSSTAVR	LKVS(732)S(733)T(734)AVR	STVRLKVSSTAVRTQ
45	P01130	LDLR	Low-density lipoprotein receptor	LKVSSTAVR	LKVS(732)S(733)T(734)AVR	TVRLKVSSTAVRTQH
46	P01130	LDLR	Low-density lipoprotein receptor	LKVSSTAVR	LKVS(732)S(733)T(734)AVR	VRLKVSSTAVRTQHT
47	P01130	LDLR	Low-density lipoprotein receptor	TQHTTTRPVPDTSR	TQHT(741)T(742)TRPVPDT(749)SR	TAVRTQHTTTRPVPD
48	P01130	LDLR	Low-density lipoprotein receptor	TQHTTTRPVPDTSR	TQHT(741)T(742)TRPVPDT(749)SR	AVRTQHTTTRPVPDT
49	P01130	LDLR	Low-density lipoprotein receptor	TQHTTTRPVPDTSR	TQHT(741)T(742)TRPVPDT(749)SR	TTRPVPDTSRLPGAT
50	Q14114	LRP8	Low-density lipoprotein receptor-related protein 8	KTCADSDFTCDNGHCIHER	KT(85)CADSDFTCDNGHCIHER	EDDCPKKTCADSDFT
51	Q8IWV1	LAX1	Lymphocyte transmembrane adapter 1	TLESSTLHVTPR	T(15)LES(18)S(19)T(20)LHVT(24)PR	LSTIRGRTLESSTLH
52	Q8IWV1	LAX1	Lymphocyte transmembrane adapter 1	TLESSTLHVTPR	T(15)LES(18)S(19)T(20)LHVT(24)PR	IRGRTLESSTLHVTP
53	Q8IWV1	LAX1	Lymphocyte transmembrane adapter 1	TLESSTLHVTPR	T(15)LES(18)S(19)T(20)LHVT(24)PR	RGRTLESSTLHVTPR
54	Q8IWV1	LAX1	Lymphocyte transmembrane adapter 1	TLESSTLHVTPR	T(15)LES(18)S(19)T(20)LHVT(24)PR	GRTLESSTLHVTPRS
55	Q8IWV1	LAX1	Lymphocyte transmembrane adapter 1	TLESSTLHVTPR	T(15)LES(18)S(19)T(20)LHVT(24)PR	ESSTLHVTPRSLDRN
56	Q02818	NUCB1	Nucleobindin 1	GAPNKEETPATESPDTGLYYHR	GAPNKEET(39)PAT(42)ESPDTGLYYHR	GAPNKEETPATESPD
57	Q02818	NUCB1	Nucleobindin 1	GAPNKEETPATESPDTGLYYHR	GAPNKEET(39)PAT(42)ESPDTGLYYHR	NKEETPATESPDTGL
58	P80303	NUCB2	Nucleobindin-2	KLQQGIPPSGPAGELKFEPHI	KLQQGIPPS(408)GPAGELKFEPHI	LQQGIPPSGPAGELK
59	Q8WU39	MZB1	Plasma cell-induced resident endoplasmic reticulum protein	APLTATAPQLDDEEMYSAHMPAHLR	APLTAT(30)APQLDDEEMYSAHMPAHLR	DRAPLTATAPQLDDE
60	O00592	PODXL	Podocalyxin	QPTSTHPVATPTSSGHDHLMK	QPT(193)S(194)T(195)HPVAT(200)PT(202)S(203)SGHDHLMK	PLSPRQPTSTHPVAT
61	O00592	PODXL	Podocalyxin	QPTSTHPVATPTSSGHDHLMK	QPT(193)S(194)T(195)HPVAT(200)PT(202)S(203)SGHDHLMK	LSPRQPTSTHPVATP
62	O00592	PODXL	Podocalyxin	QPTSTHPVATPTSSGHDHLMK	QPT(193)S(194)T(195)HPVAT(200)PT(202)S(203)SGHDHLMK	SPRQPTSTHPVATPT
63	O00592	PODXL	Podocalyxin	QPTSTHPVATPTSSGHDHLMK	QPT(193)S(194)T(195)HPVAT(200)PT(202)S(203)SGHDHLMK	TSTHPVATPTSSGHD
64	O00592	PODXL	Podocalyxin	QPTSTHPVATPTSSGHDHLMK	QPT(193)S(194)T(195)HPVAT(200)PT(202)S(203)SGHDHLMK	THPVATPTSSGHDHL
65	O00592	PODXL	Podocalyxin	QPTSTHPVATPTSSGHDHLMK	QPT(193)S(194)T(195)HPVAT(200)PT(202)S(203)SGHDHLMK	HPVATPTSSGHDHLM
66	O00592	PODXL	Podocalyxin	TPSPTVAHESNWAK	T(330)PS(332)PT(334)VAHESNWAK	TTHRYPKTPSPTVAH
67	O00592	PODXL	Podocalyxin	TPSPTVAHESNWAK	T(330)PS(332)PT(334)VAHESNWAK	HRYPKTPSPTVAHES
68	O00592	PODXL	Podocalyxin	TPSPTVAHESNWAK	T(330)PS(332)PT(334)VAHESNWAK	YPKTPSPTVAHESNW
69	O00592	PODXL	Podocalyxin	TPSPTVAHESNWAKCEDLETQTQSEK	T(330)PSPT(334)VAHESNWAKCEDLETQTQSEK	TTHRYPKTPSPTVAH
70	O00592	PODXL	Podocalyxin	TPSPTVAHESNWAKCEDLETQTQSEK	T(330)PSPT(334)VAHESNWAKCEDLETQTQSEK	YPKTPSPTVAHESNW
71	Q10471	GALNT2	Polypeptide N-acetylgalactosaminyltransferase 2	AQSMETLPPGK	AQS(67)MET(70)LPPGK	NGEEKAQSMETLPPG
72	Q10471	GALNT2	Polypeptide N-acetylgalactosaminyltransferase 2	AQSMETLPPGK	AQS(67)MET(70)LPPGK	EKAQSMETLPPGKVR
73	Q07954	LRP1	Prolow-density lipoprotein receptor-related protein 1	TCEPYQFR	T(3535)CEPYQFR	KEECDERTCEPYQFR
74	Q07954	LRP1	Prolow-density lipoprotein receptor-related protein 1	WKCDGDNDCLDNSDEAPALCHQHTCPSDR	WKCDGDNDCLDNSDEAPALCHQHT(894)CPS(897)DR	PALCHQHTCPSDRFK
75	Q07954	LRP1	Prolow-density lipoprotein receptor-related protein 1	WKCDGDNDCLDNSDEAPALCHQHTCPSDR	WKCDGDNDCLDNSDEAPALCHQHT(894)CPS(897)DR	CHQHTCPSDRFKCEN
76	Q07954	LRP1	Prolow-density lipoprotein receptor-related protein 1	CDGDNDCLDNSDEAPALCHQHTCPSDR	CDGDNDCLDNSDEAPALCHQHT(894)CPSDR	PALCHQHTCPSDRFK
77	P49257	LMAN1	Protein ERGIC-53	GAGMPGQHGQITQQELDTVVK	GAGMPGQHGQIT(385)QQELDTVVK	PGQHGQITQQELDTV
78	P49257	LMAN1	Protein ERGIC-53	LVSGMQHPGSAGGVYETTQHFIDIK	LVSGMQHPGS(425)AGGVYET(432)T(433)QHFIDIK	SGMQHPGSAGGVYET
79	P49257	LMAN1	Protein ERGIC-53	LVSGMQHPGSAGGVYETTQHFIDIK	LVSGMQHPGS(425)AGGVYET(432)T(433)QHFIDIK	SAGGVYETTQHFIDI
80	P49257	LMAN1	Protein ERGIC-53	LVSGMQHPGSAGGVYETTQHFIDIK	LVSGMQHPGS(425)AGGVYET(432)T(433)QHFIDIK	AGGVYETTQHFIDIK
81	P34910	EVI2B	Protein EVI2B	KQITVHNPSTQPTSTVKNSPR	KQIT(162)VHNPS(167)T(168)QPT(171)S(172)T(173)VKNS(177)PR	IPSRKQITVHNPSTQ
82	P34910	EVI2B	Protein EVI2B	KQITVHNPSTQPTSTVKNSPR	KQIT(162)VHNPS(167)T(168)QPT(171)S(172)T(173)VKNS(177)PR	QITVHNPSTQPTSTV
83	P34910	EVI2B	Protein EVI2B	KQITVHNPSTQPTSTVKNSPR	KQIT(162)VHNPS(167)T(168)QPT(171)S(172)T(173)VKNS(177)PR	ITVHNPSTQPTSTVK
84	P34910	EVI2B	Protein EVI2B	KQITVHNPSTQPTSTVKNSPR	KQIT(162)VHNPS(167)T(168)QPT(171)S(172)T(173)VKNS(177)PR	HNPSTQPTSTVKNSP
85	P34910	EVI2B	Protein EVI2B	KQITVHNPSTQPTSTVKNSPR	KQIT(162)VHNPS(167)T(168)QPT(171)S(172)T(173)VKNS(177)PR	NPSTQPTSTVKNSPR
86	P34910	EVI2B	Protein EVI2B	KQITVHNPSTQPTSTVKNSPR	KQIT(162)VHNPS(167)T(168)QPT(171)S(172)T(173)VKNS(177)PR	PSTQPTSTVKNSPRS
87	P34910	EVI2B	Protein EVI2B	KQITVHNPSTQPTSTVKNSPR	KQIT(162)VHNPS(167)T(168)QPT(171)S(172)T(173)VKNS(177)PR	PTSTVKNSPRSTPGF
88	P34910	EVI2B	Protein EVI2B	QITVHNPSTQPTSTVKNSPR	QIT(162)VHNPS(167)T(168)QPT(171)S(172)T(173)VKNS(177)PR	IPSRKQITVHNPSTQ
89	P34910	EVI2B	Protein EVI2B	QITVHNPSTQPTSTVKNSPR	QIT(162)VHNPS(167)T(168)QPT(171)S(172)T(173)VKNS(177)PR	QITVHNPSTQPTSTV
90	P34910	EVI2B	Protein EVI2B	QITVHNPSTQPTSTVKNSPR	QIT(162)VHNPS(167)T(168)QPT(171)S(172)T(173)VKNS(177)PR	ITVHNPSTQPTSTVK
91	P34910	EVI2B	Protein EVI2B	QITVHNPSTQPTSTVKNSPR	QIT(162)VHNPS(167)T(168)QPT(171)S(172)T(173)VKNS(177)PR	HNPSTQPTSTVKNSP
92	P34910	EVI2B	Protein EVI2B	QITVHNPSTQPTSTVKNSPR	QIT(162)VHNPS(167)T(168)QPT(171)S(172)T(173)VKNS(177)PR	NPSTQPTSTVKNSPR
93	P34910	EVI2B	Protein EVI2B	QITVHNPSTQPTSTVKNSPR	QIT(162)VHNPS(167)T(168)QPT(171)S(172)T(173)VKNS(177)PR	PSTQPTSTVKNSPRS
94	P34910	EVI2B	Protein EVI2B	QITVHNPSTQPTSTVKNSPR	QIT(162)VHNPS(167)T(168)QPT(171)S(172)T(173)VKNS(177)PR	PTSTVKNSPRSTPGF
95	Q9UBV2	SEL1L	Protein sel-1 homolog 1	TTLTSDESVKDHTTAGR	TT(38)LTSDESVKDHT(49)T(50)AGR	ESLDSKTTLTSDESV
96	Q9UBV2	SEL1L	Protein sel-1 homolog 1	TTLTSDESVKDHTTAGR	TT(38)LTSDESVKDHT(49)T(50)AGR	DESVKDHTTAGRVVA
97	Q9UBV2	SEL1L	Protein sel-1 homolog 1	TTLTSDESVKDHTTAGR	TT(38)LTSDESVKDHT(49)T(50)AGR	ESVKDHTTAGRVVAG
98	Q9GZM5	YIPF3	Protein YIPF3	AVAVTLQSH	AVAVT(346)LQSH	TAKAVAVTLQSH
99	Q14242	SELPLG	P-selectin glycoprotein ligand 1	GLFIPFSVSSVTHK	GLFIPFS(287)VS(289)SVT(292)HK	RGLFIPFSVSSVTHK
100	Q14242	SELPLG	P-selectin glycoprotein ligand 1	GLFIPFSVSSVTHK	GLFIPFS(287)VS(289)SVT(292)HK	LFIPFSVSSVTHKGI
101	Q14242	SELPLG	P-selectin glycoprotein ligand 1	GLFIPFSVSSVTHK	GLFIPFS(287)VS(289)SVT(292)HK	PFSVSSVTHKGIPMA
102	P08575	PTPRC	Receptor-type tyrosine-protein phosphatase C	LNPTPGSNAISDVPGER	LNPT(137)PGS(140)NAIS(144)DVPGER	ANAKLNPTPGSNAIS
103	P08575	PTPRC	Receptor-type tyrosine-protein phosphatase C	LNPTPGSNAISDVPGER	LNPT(137)PGS(140)NAIS(144)DVPGER	KLNPTPGSNAISDVP
104	P08575	PTPRC	Receptor-type tyrosine-protein phosphatase C	LNPTPGSNAISDVPGER	LNPT(137)PGS(140)NAIS(144)DVPGER	TPGSNAISDVPGERS
105	Q92854	SEMA4D	Semaphorin-4D	VVPKPVVAPTLSVVQTEGSR	VVPKPVVAPT(657)LSVVQT(663)EGSR	PKPVVAPTLSVVQTE
106	Q92854	SEMA4D	Semaphorin-4D	VVPKPVVAPTLSVVQTEGSR	VVPKPVVAPT(657)LSVVQT(663)EGSR	PTLSVVQTEGSRIAT
107	Q92673	SORL1	Sortilin-related receptor	CDGHQDCQDGRDEANCPTHSTLTCMSR	CDGHQDCQDGRDEANCPT(1508)HSTLTCMSR	RDEANCPTHSTLTCM
108	O00391	QSOX1	Sulfhydryl oxidase 1	IAPTVWK	IAPT(289)VWK	TANKIAPTVWKLADR
109	O75056	SDC3	Syndecan-3	LVSTATSRPR	LVS(250)T(251)AT(253)S(254)RPR	APTPRLVSTATSRPR
110	O75056	SDC3	Syndecan-3	LVSTATSRPR	LVS(250)T(251)AT(253)S(254)RPR	PTPRLVSTATSRPRA
111	O75056	SDC3	Syndecan-3	LVSTATSRPR	LVS(250)T(251)AT(253)S(254)RPR	PRLVSTATSRPRALP
112	O75056	SDC3	Syndecan-3	LVSTATSRPR	LVS(250)T(251)AT(253)S(254)RPR	RLVSTATSRPRALPR
113	O75056	SDC3	Syndecan-3	ALPRPATTQEPDIPER	ALPRPAT(264)T(265)QEPDIPER	RALPRPATTQEPDIP
114	O75056	SDC3	Syndecan-3	ALPRPATTQEPDIPER	ALPRPAT(264)T(265)QEPDIPER	ALPRPATTQEPDIPE
115	O75056	SDC3	Syndecan-3	ASSPPGTLPK	ASS(345)PPGT(349)LPK	GAAAKASSPPGTLPK
116	O75056	SDC3	Syndecan-3	ASSPPGTLPK	ASS(345)PPGT(349)LPK	KASSPPGTLPKGARP
117	P02786	TFRC	Transferrin receptor protein 1	LAGTESPVR	LAGT(104)ES(106)PVR	ECERLAGTESPVREE
118	P02786	TFRC	Transferrin receptor protein 1	LAGTESPVR	LAGT(104)ES(106)PVR	ERLAGTESPVREEPG
119	P02786	TFRC	Transferrin receptor protein 1	LAGTESPVREEPGEDFPAAR	LAGT(104)ESPVREEPGEDFPAAR	ECERLAGTESPVREE
120	O43493	TGOLN2	Trans-Golgi network integral membrane protein 2	SHPEPQTPKDSPSK	S(56)HPEPQT(62)PKDSPSK	RPGGSTKSHPEPQTP
121	O43493	TGOLN2	Trans-Golgi network integral membrane protein 2	SHPEPQTPKDSPSK	S(56)HPEPQT(62)PKDSPSK	KSHPEPQTPKDSPSK
122	O43493	TGOLN2	Trans-Golgi network integral membrane protein 2	SHPELQTPK	S(126)HPELQT(132)PK	TKDSTSKSHPELQTP
123	O43493	TGOLN2	Trans-Golgi network integral membrane protein 2	SHPELQTPK	S(126)HPELQT(132)PK	KSHPELQTPKDSTGK
124	O43493	TGOLN2	Trans-Golgi network integral membrane protein 2	SHPELQTPKDSTGK	S(126)HPELQT(132)PKDSTGK	TKDSTSKSHPELQTP
125	O43493	TGOLN2	Trans-Golgi network integral membrane protein 2	SHPELQTPKDSTGK	S(126)HPELQT(132)PKDSTGK	KSHPELQTPKDSTGK
126	P25445	FAS	Tumor necrosis factor receptor superfamily member 6	TVTTVETQNLEGLHHDGQFCHKPCPPGER	T(40)VT(42)TVETQNLEGLHHDGQFCHKPCPPGER	KGLELRKTVTTVETQ
127	P25445	FAS	Tumor necrosis factor receptor superfamily member 6	TVTTVETQNLEGLHHDGQFCHKPCPPGER	T(40)VT(42)TVETQNLEGLHHDGQFCHKPCPPGER	LELRKTVTTVETQNL
128	P25445	FAS	Tumor necrosis factor receptor superfamily member 6	KTVTTVETQNLEGLHHDGQFCHKPCPPGER	KT(40)VT(42)T(43)VETQNLEGLHHDGQFCHKPCPPGER	ELRKTVTTVETQNLE
129	P28908	TNFRSF8	Tumor necrosis factor receptor superfamily member 8	LAQEAASKLTR	LAQEAAS(206)KLT(209)R	RLAQEAASKLTRAPD
130	P28908	TNFRSF8	Tumor necrosis factor receptor superfamily member 8	LAQEAASKLTR	LAQEAAS(206)KLT(209)R	QEAASKLTRAPDSPS
131	P98155	VLDLR	Very low-density lipoprotein receptor	KTCAESDFVCNNGQCVPSR	KT(71)CAESDFVCNNGQCVPSR	EKNCVKKTCAESDFV
132	P98155	VLDLR	Very low-density lipoprotein receptor	TCAESDFVCNNGQCVPSR	T(71)CAESDFVCNNGQCVPSR	EKNCVKKTCAESDFV
