## Supplementary table 2 for "EXoO-Tn: Tag-n-Map the Tn Antigen in the Human Proteome"

### Sheet: sheet1
Supplementary table 2. data of Jurkat cells from study: Specific Identification of Glycoproteins Bearing the Tn Antigen in Human Cells
Index	Experiment	Uniprot accession	Gene name	Protein name	Sequence	# marks sites in sequence	Sites with ±7 amino acids
0	First	A0PJZ3	GXYLT2	Glucoside xylosyltransferase 2	WPGPGALPGASPGVR	WPGPGALPGAS#PGVR	PGALPGASPGVRRRR
1	First	O00592	PODXL	Podocalyxin (GCTM-2 antigen)	TPSPTVAHESNWAK	TPSPT#VAHESNWAK	YPKTPSPTVAHESNW
2	First	O43493	TGOLN2	Trans-Golgi network integral_x000D_ membrane protein 2	SGAEEQGPIDGPSK	S#GAEEQGPIDGPSK	PKDGSNKSGAEEQGP
3	First	O75976	CPD	Carboxypeptidase D	SFPDQFSTGEPPALDEVPEVR	SFPDQFS#TGEPPALDEVPEVR	RSFPDQFSTGEPPAL
4	First	P01130	LDLR	Low-density lipoprotein receptor_x000D_ (LDL receptor)	TCSQDEFR	T#CSQDEFR	EQGCPPKTCSQDEFR
5	First	P01130	LDLR	Low-density lipoprotein receptor_x000D_ (LDL receptor)	DKSDEENCAVATCRPDEFQCSDGNCIHGSR	DKSDEENCAVAT#CRPDEFQCSDGNCIHGSR	EENCAVATCRPDEFQ
6	First	P02786	TFRC	Transferrin receptor protein 1_x000D_ (CD71)	LAGTESPVREEPGEDFPAAR	LAGT#ESPVREEPGEDFPAAR	ECERLAGTESPVREE
7	First	P02786	TFRC	Transferrin receptor protein 1_x000D_ (CD71)	TECERLAGTESPVREEPGEDFPAAR	TECERLAGTES#PVREEPGEDFPAAR	ERLAGTESPVREEPG
8	First	P08575	PTPRC	Receptor-type tyrosine-protein_x000D_ phosphatase C (CD45)	LNPTPGSNAISDVPGER	LNPT#PGS#NAISDVPGER	ANAKLNPTPGSNAIS
9	First	P08575	PTPRC	Receptor-type tyrosine-protein_x000D_ phosphatase C (CD45)	LNPTPGSNAISDVPGER	LNPT#PGS#NAISDVPGER	KLNPTPGSNAISDVP
10	First	P08575	PTPRC	Receptor-type tyrosine-protein_x000D_ phosphatase C (CD45)	LNPTPGSNAISDVPGER	LNPT#PGS#NAISDVPGER	ANAKLNPTPGSNAIS
11	First	P08575	PTPRC	Receptor-type tyrosine-protein_x000D_ phosphatase C (CD45)	LNPTPGSNAISDVPGER	LNPT#PGS#NAISDVPGER	KLNPTPGSNAISDVP
12	First	P09564	CD7	T-cell antigen CD7	QLGPQPQDIIYYEDGVVPTTDRR	QLGPQPQDIIYYEDGVVPTT#DRR	EDGVVPTTDRRFRGR
13	First	P14209	CD99	T-cell surface glycoprotein E2	KPSAGDDFDLGDAVVDGENDDPRPPNPPKPMPNPNPNHPSSSGSFSDADLADGVSGGEGK	KPSAGDDFDLGDAVVDGENDDPRPPNPPKPMPNPNPNHPSSSGSFS#DADLADGVSGGEGK	PSSSGSFSDADLADG
14	First	P14209	CD99	T-cell surface glycoprotein E2	KPSAGDDFDLGDAVVDGENDDPRPPNPPKPMPNPNPNHPSSSGSFSDADLADGVSGGEGKGGSDGGGSHR	KPSAGDDFDLGDAVVDGENDDPRPPNPPKPMPNPNPNHPSSSGSFSDADLADGVS#GGEGKGGSDGGGSHR	ADLADGVSGGEGKGG
15	First	P26572	MGAT1	Alpha-1,3-mannosyl-glycoprotein 2-_x000D_ beta-N-_x000D_ acetylglucosaminyltransferase	VPTAAPPAQPR	VPT#AAPPAQPR	SQRGRVPTAAPPAQP
16	First	P27824	CANX	Calnexin	VTYKAPVPTGEVYFADSFDR	VT#YKAPVPT#GEVYFADSFDR	PPSSPKVTYKAPVPT
17	First	P27824	CANX	Calnexin	VTYKAPVPTGEVYFADSFDR	VT#YKAPVPT#GEVYFADSFDR	TYKAPVPTGEVYFAD
18	First	P27824	CANX	Calnexin	APVPTGEVYFADSFDR	APVPT#GEVYFADSFDR	TYKAPVPTGEVYFAD
19	First	P28799	GRN	Granulins	EVVSAQPATFLAR	EVVS#AQPATFLAR	SCEKEVVSAQPATFL
20	First	P28908	TNFRSF8	Tumor necrosis factor receptor_x000D_ superfamily member 8 (CD30)	LAQEAASKLTR	LAQEAASKLT#R	QEAASKLTRAPDSPS
21	First	P51610	HCFC1	Host cell factor 1 (HCF-1)	TMAVTPGTTTLPATVK	TMAVT#PGTTTLPATVK	IVKTMAVTPGTTTLP
22	First	P51610	HCFC1	Host cell factor 1 (HCF-1)	TAAAQVGTSVSSATNTSTRPIITVHK	TAAAQVGTSVS#SATNTSTRPIITVHK	AQVGTSVSSATNTST
23	First	P56159	GFRA1	GDNF family receptor alpha-1	NKPLGPAGSENEIPTHVLPPCANLQAQK	NKPLGPAGSENEIPT#HVLPPCANLQAQK	GSENEIPTHVLPPCA
24	First	P80303	NUCB2	Nucleobindin-2	KLQQGIPPSGPAGELKFEPHI	KLQQGIPPS#GPAGELKFEPHI	LQQGIPPSGPAGELK
25	First	P98095	FBLN2	Fibulin-2	STGPEGVTHAPSLGK	ST#GPEGVTHAPSLGK	AQATSRSTGPEGVTH
26	First	P98155	VLDLR	Very low-density lipoprotein_x000D_ receptor	TCAESDFVCNNGQCVPSRWK	TCAES#DFVCNNGQCVPSRWK	VKKTCAESDFVCNNG
27	First	P98155	VLDLR	Very low-density lipoprotein_x000D_ receptor	CDGDPDCKDGSDEVNCPSRTCRPDQFECEDGSCIHGSR	CDGDPDCKDGSDEVNCPS#RTCRPDQFECEDGSCIHGSR	SDEVNCPSRTCRPDQ
28	First	P98155	VLDLR	Very low-density lipoprotein_x000D_ receptor	TCRPDQFECEDGSCIHGSR	T#CRPDQFECEDGSCIHGSR	EVNCPSRTCRPDQFE
29	First	P98155	VLDLR	Very low-density lipoprotein_x000D_ receptor	TCRPDQFECEDGSCIHGSR	TCRPDQFECEDGS#CIHGSR	QFECEDGSCIHGSRQ
30	First	Q07954	LRP1	Prolow-density lipoprotein_x000D_ receptor-related protein 1 (CD91)	TCPPNQFSCASGR	T#CPPNQFSCASGR	NATCSARTCPPNQFS
31	First	Q07954	LRP1	Prolow-density lipoprotein_x000D_ receptor-related protein 1 (CD91)	TCGPSSFSCPGTHVCVPER	TCGPSS#FSCPGTHVCVPER	GKTCGPSSFSCPGTH
32	First	Q10469	MGAT2	Alpha-1,6-mannosyl-glycoprotein 2-_x000D_ beta-N-_x000D_ acetylglucosaminyltransferase	GGDHPSVAVGIR	GGDHPS#VAVGIR	GRGGDHPSVAVGIRR
33	First	Q10471	GALNT2	Polypeptide N-_x000D_ acetylgalactosaminyltransferase 2	AQSMETLPPGK	AQSMET#LPPGK	EKAQSMETLPPGKVR
34	First	Q10471	GALNT2	Polypeptide N-_x000D_ acetylgalactosaminyltransferase 2	NFYYAAVPSAR	NFYYAAVPS#AR	FYYAAVPSARNVPYG
35	First	Q13438	OS9	Protein OS-9	KPPPSPQPTEEDPEHR	KPPPS#PQPTEEDPEHR	VPKKPPPSPQPTEED
36	First	Q13438	OS9	Protein OS-9	KPPPSPQPTEEDPEHR	KPPPSPQPT#EEDPEHR	PPPSPQPTEEDPEHR
37	First	Q14114	LRP8	Low-density lipoprotein receptor-_x000D_ related protein 8	TCADSDFTCDNGHCIHER	TCADS#DFTCDNGHCIHER	PKKTCADSDFTCDNG
38	First	Q14118	DAG1	Dystroglycan	RVPSEAPPTEVPDRDPEK	RVPS#EAPPTEVPDRDPEK	VPPRRVPSEAPPTEV
39	First	Q14242	SELPLG	P-selectin glycoprotein ligand 1_x000D_ (CD162)	RGLFIPFSVSSVTHK	RGLFIPFS#VS#S#VTHK	RGLFIPFSVSSVTHK
40	First	Q14242	SELPLG	P-selectin glycoprotein ligand 1_x000D_ (CD162)	RGLFIPFSVSSVTHK	RGLFIPFS#VS#S#VTHK	LFIPFSVSSVTHKGI
41	First	Q14242	SELPLG	P-selectin glycoprotein ligand 1_x000D_ (CD162)	RGLFIPFSVSSVTHK	RGLFIPFS#VS#S#VTHK	FIPFSVSSVTHKGIP
42	First	Q14242	SELPLG	P-selectin glycoprotein ligand 1_x000D_ (CD162)	RGLFIPFSVSSVTHK	RGLFIPFS#VS#S#VTHK	RGLFIPFSVSSVTHK
43	First	Q14242	SELPLG	P-selectin glycoprotein ligand 1_x000D_ (CD162)	RGLFIPFSVSSVTHK	RGLFIPFS#VS#S#VTHK	LFIPFSVSSVTHKGI
44	First	Q14242	SELPLG	P-selectin glycoprotein ligand 1_x000D_ (CD162)	RGLFIPFSVSSVTHK	RGLFIPFS#VS#S#VTHK	FIPFSVSSVTHKGIP
45	First	Q14242	SELPLG	P-selectin glycoprotein ligand 1_x000D_ (CD162)	RGLFIPFSVSSVTHK	RGLFIPFS#VS#S#VTHK	RGLFIPFSVSSVTHK
46	First	Q14242	SELPLG	P-selectin glycoprotein ligand 1_x000D_ (CD162)	RGLFIPFSVSSVTHK	RGLFIPFS#VS#S#VTHK	LFIPFSVSSVTHKGI
47	First	Q14242	SELPLG	P-selectin glycoprotein ligand 1_x000D_ (CD162)	RGLFIPFSVSSVTHK	RGLFIPFS#VS#S#VTHK	FIPFSVSSVTHKGIP
48	First	Q4KMG0	CDON	Cell adhesion molecule-_x000D_ related/down-regulated by_x000D_ oncogenes	RVPGASEYPVK	RVPGAS#EYPVK	VKRVPGASEYPVKDL
49	First	Q5FWE3	PRRT3	Proline-rich transmembrane protein_x000D_ 3	HAPAEEMPEKPVASPLGPALYGPK	HAPAEEMPEKPVAS#PLGPALYGPK	MPEKPVASPLGPALY
50	First	Q5JRA6	MIA3	Melanoma inhibitory activity_x000D_ protein 3	VIGDTHASEVSQKPNTEK	VIGDTHASEVS#QKPNTEK	DTHASEVSQKPNTEK
51	First	Q6GTX8-2	LAIR1	Leukocyte-associated_x000D_ immunoglobulin-like receptor 1_x000D_ (CD305)	GPTQRPSDNSHNEHAPASQGLK	GPTQRPSDNSHNEHAPAS#QGLK	HNEHAPASQGLKAEH
52	First	Q6UXB8	PI16	Peptidase inhibitor 16	NSLCEPIGSPEDAQDLPYLVTEAPSFRATEASDSRK	NSLCEPIGSPEDAQDLPYLVT#EAPS#FRATEASDSRK	QDLPYLVTEAPSFRA
53	First	Q6UXB8	PI16	Peptidase inhibitor 16	NSLCEPIGSPEDAQDLPYLVTEAPSFRATEASDSRK	NSLCEPIGSPEDAQDLPYLVT#EAPS#FRATEASDSRK	YLVTEAPSFRATEAS
54	First	Q6UXB8	PI16	Peptidase inhibitor 16	NSLCEPIGSPEDAQDLPYLVTEAPSFRATEASDSRK	NSLCEPIGSPEDAQDLPYLVT#EAPS#FRATEASDSRK	QDLPYLVTEAPSFRA
55	First	Q6UXB8	PI16	Peptidase inhibitor 16	NSLCEPIGSPEDAQDLPYLVTEAPSFRATEASDSRK	NSLCEPIGSPEDAQDLPYLVT#EAPS#FRATEASDSRK	YLVTEAPSFRATEAS
56	First	Q6UXD5-3	SEZ6L2	Seizure 6-like protein 2	KLEVTQTTDPSR	KLEVT#QTTDPSR	DNRKLEVTQTTDPSR
57	First	Q6ZRS2	SRCAP	Helicase SRCAP	AETQGANHTPVISAHQTR	AET#QGANHTPVISAHQTR	LRGARAETQGANHTP
58	First	Q86SF2	GALNT7	N-acetylgalactosaminyltransferase 7	QYLTFKPQTFTYHDPVLRPGILGNFEPKEPEPPGVVGGPGEK	QYLTFKPQT#FTYHDPVLRPGILGNFEPKEPEPPGVVGGPGEK	YLTFKPQTFTYHDPV
59	First	Q86SR1	GALNT10	Polypeptide N-_x000D_ acetylgalactosaminyltransferase 10	ERQPDGTPGGSGAAVAPAAGQGSHSR	ERQPDGT#PGGSGAAVAPAAGQGSHSR	RERQPDGTPGGSGAA
60	First	Q86SR1	GALNT10	Polypeptide N-_x000D_ acetylgalactosaminyltransferase 10	QPDGTPGGSGAAVAPAAGQGSHSR	QPDGTPGGS#GAAVAPAAGQGSHSR	PDGTPGGSGAAVAPA
61	First	Q86UN3	RTN4RL2	Reticulon-4 receptor-like 2	EADFQACPPAAPTRPGSR	EADFQACPPAAPT#RPGSR	ACPPAAPTRPGSRAR
62	First	Q86VZ4	LRP11	Low-density lipoprotein receptor-_x000D_ related protein 11	APDGAALATAR	APDGAALAT#AR	PDGAALATARASPRQ
63	First	Q86VZ4	LRP11	Low-density lipoprotein receptor-_x000D_ related protein 11 (LRP-11)	AAYSTGGCLHTCSR	AAYST#GGCLHTCSR	VLRAAYSTGGCLHTC
64	First	Q8IUX7	AEBP1	Adipocyte enhancer-binding protein_x000D_ 1	ESLEGSPRPPK	ES#LEGSPRPPK	GPKVPKESLEGSPRP
65	First	Q8IUX7	AEBP1	Adipocyte enhancer-binding protein_x000D_ 1	ESLEGSPRPPKK	ESLEGS#PRPPKK	PKESLEGSPRPPKKG
66	First	Q8IVL6	P3H3	Prolyl 3-hydroxylase 3	ELLQESQEEEEEEEEEMPSKDPSPEPPSRR	ELLQES#QEEEEEEEEEMPSKDPSPEPPSRR	AKELLQESQEEEEEE
67	First	Q8IXK2	GALNT12	Polypeptide N-_x000D_ acetylgalactosaminyltransferase 12	KESSDSFVPLLR	KES#SDSFVPLLR	VQAARKESSDSFVPL
68	First	Q8IYS2	KIAA2013	Uncharacterized protein KIAA2013	VAALQTVGPTAGPAPK	VAALQT#VGPTAGPAPK	ERVAALQTVGPTAGP
69	First	Q8NBI6	XXYLT1	Xyloside xylosyltransferase 1	AGAPAAPSPPALELAR	AGAPAAPS#PPALELAR	AGAPAAPSPPALELA
70	First	Q8NBR0	TP53I13	Tumor protein p53-inducible_x000D_ protein 13	AALGPQPTR	AALGPQPT#R	AALGPQPTRSALRFP
71	First	Q8NCH0	CHST14	Carbohydrate sulfotransferase 14	AGAGPSPAGDDVTFPEFLR	AGAGPS#PAGDDVTFPEFLR	YRAGAGPSPAGDDVT
72	First	Q92673	SORL1	Sortilin-related receptor	CDGHQDCQDGRDEANCPTHSTLTCMSR	CDGHQDCQDGRDEANCPT#HSTLTCMSR	RDEANCPTHSTLTCM
73	First	Q92854	SEMA4D	Semaphorin-4D ( CD100)	VVPKPVVAPTLSVVQTEGSR	VVPKPVVAPT#LSVVQTEGSR	PKPVVAPTLSVVQTE
74	First	Q92854	SEMA4D	Semaphorin-4D ( CD100)	IVINTVPQLHSEK	IVINT#VPQLHSEK	EPKIVINTVPQLHSE
75	First	Q96PD2	DCBLD2	Discoidin, CUB and LCCL domain-_x000D_ containing protein 2	GRPPKLTQPPPPR	GRPPKLT#QPPPPR	KGRPPKLTQPPPPRN
76	First	Q99808	SLC29A1	Equilibrative nucleoside transporter_x000D_ 1	DAQASAAPAAPLPER	DAQAS#AAPAAPLPER	LSKDAQASAAPAAPL
77	First	Q99835	SMO	Smoothened homolog	SAAVTGPPPPLSHCGR	S#AAVTGPPPPLSHCGR	AGGSARRSAAVTGPP
78	First	Q9BS26	ERP44	Endoplasmic reticulum resident_x000D_ protein 44	EFHHGPDPTDTAPGEQAQDVASSPPESSFQK	EFHHGPDPTDTAPGEQAQDVAS#SPPESSFQK	EQAQDVASSPPESSF
79	First	Q9GZM5	YIPF3	Protein YIPF3	AVAVTLQSH	AVAVT#LQSH	TAKAVAVTLQSH
80	First	Q9H1B5	XYLT2	Xylosyltransferase 2	QRKPRPLDPGEGSKDTDSSAGR	QRKPRPLDPGEGS#KDTDSSAGR	PLDPGEGSKDTDSSA
81	First	Q9H1B5	XYLT2	Xylosyltransferase 2	LSLHHAATAAPPMGTPLCR	LSLHHAAT#AAPPMGTPLCR	LSLHHAATAAPPMGT
82	First	Q9H1U4	MEGF9	Multiple epidermal growth factor-_x000D_ like domains protein 9	ATAPTAQAPR	AT#APTAQAPR	SHPFPRATAPTAQAP
83	First	Q9HBR0	SLC38A10	Putative sodium-coupled neutral_x000D_ amino acid transporter 10	GGDHVPVSHEQPRGGEDAAVQEPR	GGDHVPVS#HEQPRGGEDAAVQEPR	GGDHVPVSHEQPRGG
84	First	Q9NV96	TMEM30A	Cell cycle control protein 50A	SDLHPTLPAGR	S#DLHPTLPAGR	YRLIERKSDLHPTLP
85	First	Q9UBV2	SEL1L	Protein sel-1 homolog 1	TTLTSDESVKDHTTAGR	T#TLTSDESVKDHTTAGR	DESLDSKTTLTSDES
86	First	Q9UHR5	SAP30BP	SAP30-binding protein	KGTTTNATSTTTTTASTAVADAQKR	KGTTTNATST#TTTTASTAVADAQKR	TTTNATSTTTTTAST
87	First	Q9UKM7	MAN1B1	ER mannosyl-oligosaccharide 1,2-_x000D_ alpha-mannosidase	MRPEIAGLKPANPPVLPAPQKADTDPENLPEISSQK	MRPEIAGLKPANPPVLPAPQKADT#DPENLPEISSQK	PAPQKADTDPENLPE
88	First	Q9UKM7	MAN1B1	ER mannosyl-oligosaccharide 1,2-_x000D_ alpha-mannosidase	MRPEIAGLKPANPPVLPAPQKADTDPENLPEISSQK	MRPEIAGLKPANPPVLPAPQKADTDPENLPEIS#S#QK	PENLPEISSQKTQRH
89	First	Q9UKM7	MAN1B1	ER mannosyl-oligosaccharide 1,2-_x000D_ alpha-mannosidase	MRPEIAGLKPANPPVLPAPQKADTDPENLPEISSQK	MRPEIAGLKPANPPVLPAPQKADTDPENLPEIS#S#QK	ENLPEISSQKTQRHI
90	First	Q9UKM7	MAN1B1	ER mannosyl-oligosaccharide 1,2-_x000D_ alpha-mannosidase	MRPEIAGLKPANPPVLPAPQKADTDPENLPEISSQK	MRPEIAGLKPANPPVLPAPQKADTDPENLPEIS#S#QK	PENLPEISSQKTQRH
91	First	Q9UKM7	MAN1B1	ER mannosyl-oligosaccharide 1,2-_x000D_ alpha-mannosidase	MRPEIAGLKPANPPVLPAPQKADTDPENLPEISSQK	MRPEIAGLKPANPPVLPAPQKADTDPENLPEIS#S#QK	ENLPEISSQKTQRHI
92	First	Q9UKM7	MAN1B1	ER mannosyl-oligosaccharide 1,2-_x000D_ alpha-mannosidase	RQEAPVDPRPEGDPQRTVISWR	RQEAPVDPRPEGDPQRT#VISWR	PEGDPQRTVISWRGA
93	First	Q9UKM7	MAN1B1	ER mannosyl-oligosaccharide 1,2-_x000D_ alpha-mannosidase	TQGTPVHLNYR	T#QGTPVHLNYR	PPLPPARTQGTPVHL
94	First	Q9UKM7	MAN1B1	ER mannosyl-oligosaccharide 1,2-_x000D_ alpha-mannosidase	TQGTPVHLNYR	TQGT#PVHLNYR	PPARTQGTPVHLNYR
95	First	Q9ULI3	HEG1	Protein HEG homolog 1	RGPATPGPSYR	RGPATPGPS#YR	GPATPGPSYRAPEPG
96	First	Q9UNW1	MINPP1	Multiple inositol polyphosphate_x000D_ phosphatase 1	DPVASSLSPYFGTK	DPVASSLS#PYFGTK	DPVASSLSPYFGTKT
97	First	Q9Y240	CLEC11A	C-type lectin domain family 11 member A	SPRPELGAQPSASPHPLSPDQPNGGTLENCVAQASDDGSWWDHDCQR	SPRPELGAQPSASPHPLS#PDQPNGGTLENCVAQAS#DDGSWWDHDCQR	SASPHPLSPDQPNGG
98	First	Q9Y240	CLEC11A	C-type lectin domain family 11 member A	SPRPELGAQPSASPHPLSPDQPNGGTLENCVAQASDDGSWWDHDCQR	SPRPELGAQPSASPHPLS#PDQPNGGTLENCVAQAS#DDGSWWDHDCQR	ENCVAQASDDGSWWD
99	First	Q9Y240	CLEC11A	C-type lectin domain family 11 member A	SPRPELGAQPSASPHPLSPDQPNGGTLENCVAQASDDGSWWDHDCQR	SPRPELGAQPSASPHPLS#PDQPNGGTLENCVAQAS#DDGSWWDHDCQR	SASPHPLSPDQPNGG
100	First	Q9Y240	CLEC11A	C-type lectin domain family 11 member A	SPRPELGAQPSASPHPLSPDQPNGGTLENCVAQASDDGSWWDHDCQR	SPRPELGAQPSASPHPLS#PDQPNGGTLENCVAQAS#DDGSWWDHDCQR	ENCVAQASDDGSWWD
101	First	Q9Y5Z0	BACE2	Beta-secretase 2	VVAPTPGPGTPAER	VVAPT#PGPGTPAER	TNRVVAPTPGPGTPA
102	Second	A0PJZ3	GXYLT2	Glucoside xylosyltransferase 2	WPGPGALPGASPGVR	WPGPGALPGAS#PGVR	PGALPGASPGVRRRR
103	Second	H7C2F2	CD99	CD99 antigen	DGGFDLSDALPDNENKKPTAIPK	DGGFDLS#DALPDNENKKPTAIPK	RDGGFDLSDALPDNE
104	Second	O00592	PODXL	Podocalyxin (GCTM-2 antigen)	TPSPTVAHESNWAK	TPS#PTVAHESNWAK	HRYPKTPSPTVAHES
105	Second	O75376	NCOR1	Nuclear receptor corepressor 1	RSVQCLYTSSAFPSGKPQPHSSVVYSEAGK	RSVQCLYTSSAFPS#GKPQPHSSVVYSEAGK	YTSSAFPSGKPQPHS
106	Second	P01130	LDLR	Low-density lipoprotein receptor_x000D_ (LDL receptor)	TCSQDEFRCHDGK	T#CSQDEFRCHDGK	EQGCPPKTCSQDEFR
107	Second	P01130	LDLR	Low-density lipoprotein receptor_x000D_ (LDL receptor)	DKSDEENCAVATCRPDEFQCSDGNCIHGSR	DKSDEENCAVAT#CRPDEFQCSDGNCIHGSR	EENCAVATCRPDEFQ
108	Second	P01130	LDLR	Low-density lipoprotein receptor_x000D_ (LDL receptor)	LPGATPGLTTVEIVTMSHQALGDVAGR	LPGAT#PGLTTVEIVTMSHQALGDVAGR	TSRLPGATPGLTTVE
109	Second	P02786	TFRC	Transferrin receptor protein 1_x000D_ (CD71)	LAGTESPVREEPGEDFPAAR	LAGT#ESPVREEPGEDFPAAR	ECERLAGTESPVREE
110	Second	P07339	CTSD	Cathepsin D	YSQAVPAVTEGPIPEVLK	YS#QAVPAVTEGPIPEVLK	KGPVSKYSQAVPAVT
111	Second	P08575	PTPRC	Receptor-type tyrosine-protein_x000D_ phosphatase C (CD45)	LNPTPGSNAISDVPGER	LNPT#PGS#NAISDVPGER	ANAKLNPTPGSNAIS
112	Second	P08575	PTPRC	Receptor-type tyrosine-protein_x000D_ phosphatase C (CD45)	LNPTPGSNAISDVPGER	LNPT#PGS#NAISDVPGER	KLNPTPGSNAISDVP
113	Second	P08575	PTPRC	Receptor-type tyrosine-protein_x000D_ phosphatase C (CD45)	LNPTPGSNAISDVPGER	LNPT#PGS#NAISDVPGER	ANAKLNPTPGSNAIS
114	Second	P08575	PTPRC	Receptor-type tyrosine-protein_x000D_ phosphatase C (CD45)	LNPTPGSNAISDVPGER	LNPT#PGS#NAISDVPGER	KLNPTPGSNAISDVP
115	Second	P14209	CD99	T-cell surface glycoprotein E2	KPSAGDDFDLGDAVVDGENDDPRPPNPPKPMPNPNPNHPSSSGSFSDADLADGVSGGEGK	KPSAGDDFDLGDAVVDGENDDPRPPNPPKPMPNPNPNHPSSSGSFSDADLADGVS#GGEGK	ADLADGVSGGEGKGG
116	Second	P25445	FAS	Tumor necrosis factor receptor_x000D_ superfamily member 6 ( CD95)	TVTTVETQNLEGLHHDGQFCHKPCPPGERK	TVTT#VETQNLEGLHHDGQFCHKPCPPGERK	ELRKTVTTVETQNLE
117	Second	P26572	MGAT1	Alpha-1,3-mannosyl-glycoprotein_x000D_ 2-beta-N- acetylglucosaminyltransferase	VPTAAPPAQPR	VPT#AAPPAQPR	SQRGRVPTAAPPAQP
118	Second	P26842	CD27	T-cell activation antigen CD27	TAGHMQTLADFR	T#AGHMQTLADFR	SEMLEARTAGHMQTL
119	Second	P27824	CANX	Calnexin	VTYKAPVPTGEVYFADSFDR	VT#YKAPVPTGEVYFADSFDR	PPSSPKVTYKAPVPT
120	Second	P27824	CANX	Calnexin	APVPTGEVYFADSFDR	APVPT#GEVYFADSFDR	TYKAPVPTGEVYFAD
121	Second	P30533	LRPAP1	Alpha-2-macroglobulin receptor-_x000D_ associated protein	QVTSNSLSGTQEDGLDDPRLEK	QVTS#NSLSGTQEDGLDDPRLEK	KDARQVTSNSLSGTQ
122	Second	P36894	BMPR1A	Bone morphogenetic protein_x000D_ receptor type-1A (CD292)	KSENGVTLAPEDTLPFLK	KSENGVTLAPEDT#LPFLK	VTLAPEDTLPFLKCY
123	Second	P51610	HCFC1	Host cell factor 1 (HCF-1)	TMAVTPGTTTLPATVK	TMAVT#PGTTTLPATVK	IVKTMAVTPGTTTLP
124	Second	P56159	GFRA1	GDNF family receptor alpha-1	NKPLGPAGSENEIPTHVLPPCANLQAQK	NKPLGPAGSENEIPT#HVLPPCANLQAQK	GSENEIPTHVLPPCA
125	Second	P80303	NUCB2	Nucleobindin-2	TKVQNIHPVESAKIEPPDTGLYYDEYLK	TKVQNIHPVESAKIEPPDT#GLYYDEYLK	AKIEPPDTGLYYDEY
126	Second	P80303	NUCB2	Nucleobindin-2	LQQGIPPSGPAGELKFEPHI	LQQGIPPS#GPAGELKFEPHI	LQQGIPPSGPAGELK
127	Second	P98095	FBLN2	Fibulin-2	AEAGARPEENLILDAQATSR	AEAGARPEENLILDAQAT#SR	LILDAQATSRSTGPE
128	Second	P98155	VLDLR	Very low-density lipoprotein_x000D_ receptor	TCAESDFVCNNGQCVPSR	TCAES#DFVCNNGQCVPSR	VKKTCAESDFVCNNG
129	Second	P98155	VLDLR	Very low-density lipoprotein_x000D_ receptor	CDGDPDCKDGSDEVNCPSRTCRPDQFECEDGSCIHGSR	CDGDPDCKDGS#DEVNCPSRTCRPDQFECEDGSCIHGSR	DPDCKDGSDEVNCPS
130	Second	P98155	VLDLR	Very low-density lipoprotein_x000D_ receptor	DGSDEVNCPSRTCRPDQFECEDGSCIHGSR	DGSDEVNCPS#RTCRPDQFECEDGSCIHGSR	SDEVNCPSRTCRPDQ
131	Second	P98155	VLDLR	Very low-density lipoprotein_x000D_ receptor	TCRPDQFECEDGSCIHGSR	T#CRPDQFECEDGSCIHGSR	EVNCPSRTCRPDQFE
132	Second	P98173	FAM3A	Protein FAM3A	IQQLFTSPESSVTAAPR	IQQLFT#SPESSVTAAPR	PRIQQLFTSPESSVT
133	Second	Q07954	LRP1	Prolow-density lipoprotein_x000D_ receptor-related protein 1 (CD91)	TCPPNQFSCASGR	T#CPPNQFSCASGR	NATCSARTCPPNQFS
134	Second	Q10469	MGAT2	Alpha-1,6-mannosyl-glycoprotein_x000D_ 2-beta-N-_x000D_ acetylglucosaminyltransferase	GGDHPSVAVGIR	GGDHPS#VAVGIR	GRGGDHPSVAVGIRR
135	Second	Q10471	GALNT2	Polypeptide N-_x000D_ acetylgalactosaminyltransferase 2	QHPYTFPGGSGTVFAR	QHPYT#FPGGSGTVFAR	FRKQHPYTFPGGSGT
136	Second	Q10471	GALNT2	Polypeptide N-_x000D_ acetylgalactosaminyltransferase 2	NFYYAAVPSAR	NFYYAAVPS#AR	FYYAAVPSARNVPYG
137	Second	Q14114	LRP8	Low-density lipoprotein receptor-_x000D_ related protein 8	TCADSDFTCDNGHCIHER	TCADS#DFTCDNGHCIHER	PKKTCADSDFTCDNG
138	Second	Q14242	SELPLG	P-selectin glycoprotein ligand 1_x000D_ (CD162)	RGLFIPFSVSSVTHK	RGLFIPFSVSS#VT#HK	FIPFSVSSVTHKGIP
139	Second	Q14242	SELPLG	P-selectin glycoprotein ligand 1_x000D_ (CD162)	RGLFIPFSVSSVTHK	RGLFIPFSVSS#VT#HK	PFSVSSVTHKGIPMA
140	Second	Q14242	SELPLG	P-selectin glycoprotein ligand 1_x000D_ (CD162)	RGLFIPFSVSSVTHK	RGLFIPFSVSSVT#HK	PFSVSSVTHKGIPMA
141	Second	Q3T906	GNPTAB	N-acetylglucosamine-1-_x000D_ phosphotransferase subunits_x000D_ alpha/beta	SILPNSLGVSER	SILPNSLGVS#ER	LPNSLGVSERLQRLT
142	Second	Q5JRA6	MIA3	Melanoma inhibitory activity_x000D_ protein 3	VIGDTHASEVSQKPNTEK	VIGDT#HASEVSQKPNTEK	DQRVIGDTHASEVSQ
143	Second	Q5JRA6	MIA3	Melanoma inhibitory activity_x000D_ protein 3	VIGDTHASEVSQKPNTEK	VIGDTHASEVS#QKPNTEK	DTHASEVSQKPNTEK
144	Second	Q6P4E1	CASC4	Protein CASC4	QNPSSPLQR	QNPS#SPLQR	GTSKQNPSSPLQRLI
145	Second	Q6P4E1	CASC4	Protein CASC4	LIPGSNLDSEPR	LIPGS#NLDSEPR	LQRLIPGSNLDSEPR
146	Second	Q6UXD5-3	SEZ6L2	Seizure 6-like protein 2	KLEVTQTTDPSR	KLEVT#QTTDPSR	DNRKLEVTQTTDPSR
147	Second	Q6UXD5-3	SEZ6L2	Seizure 6-like protein 2	KLEVTQTTDPSR	KLEVTQTT#DPSR	KLEVTQTTDPSRQLE
148	Second	Q6ZRS2	SRCAP	Helicase SRCAP	AETQGANHTPVISAHQTR	AET#QGANHTPVISAHQTR	LRGARAETQGANHTP
149	Second	Q86SF2	GALNT7	N-acetylgalactosaminyltransferase 7	QYLTFKPQTFTYHDPVLRPGILGNFEPKEPEPPGVVGGPGEK	QYLTFKPQT#FTYHDPVLRPGILGNFEPKEPEPPGVVGGPGEK	YLTFKPQTFTYHDPV
150	Second	Q86SR1	GALNT10	Polypeptide N-_x000D_ acetylgalactosaminyltransferase 10	QPDGTPGGSGAAVAPAAGQGSHSR	QPDGTPGGS#GAAVAPAAGQGSHSR	PDGTPGGSGAAVAPA
151	Second	Q86UN3	RTN4RL2	Reticulon-4 receptor-like 2	EADFQACPPAAPTRPGSR	EADFQACPPAAPT#RPGSR	ACPPAAPTRPGSRAR
152	Second	Q86VZ4	LRP11	Low-density lipoprotein receptor-_x000D_ related protein 11	APDGAALATAR	APDGAALAT#AR	PDGAALATARASPRQ
153	Second	Q86VZ4	LRP11	Low-density lipoprotein receptor-_x000D_ related protein 11	AAYSTGGCLHTCSR	AAYS#TGGCLHTCSR	TVLRAAYSTGGCLHT
154	Second	Q8IUX7	AEBP1	Adipocyte enhancer-binding_x000D_ protein 1	ESLEGSPRPPK	ES#LEGSPRPPK	GPKVPKESLEGSPRP
155	Second	Q8IVL6	P3H3	Prolyl 3-hydroxylase 3	ELLQESQEEEEEEEEEMPSKDPSPEPPSRR	ELLQES#QEEEEEEEEEMPSKDPSPEPPSRR	AKELLQESQEEEEEE
156	Second	Q8IXK2	GALNT12	Polypeptide N-_x000D_ acetylgalactosaminyltransferase 12	KESSDSFVPLLR	KES#SDSFVPLLR	VQAARKESSDSFVPL
157	Second	Q8NBI6	XXYLT1	Xyloside xylosyltransferase 1	AGAPAAPSPPALELAR	AGAPAAPS#PPALELAR	AGAPAAPSPPALELA
158	Second	Q8NBS9	TXNDC5	Thioredoxin domain-containing_x000D_ protein 5	TETGATETVTPSEAPVLAAEPEADK	TETGATET#VTPSEAPVLAAEPEADK	TETGATETVTPSEAP
159	Second	Q8NCH0	CHST14	Carbohydrate sulfotransferase 14	AGAGPSPAGDDVTFPEFLR	AGAGPS#PAGDDVTFPEFLR	YRAGAGPSPAGDDVT
160	Second	Q92673	SORL1	Sortilin-related receptor	DCGDSHILPFSTPGPSTCLPNYYR	DCGDSHILPFS#T#PGPS#TCLPNYYR	DSHILPFSTPGPSTC
161	Second	Q92673	SORL1	Sortilin-related receptor	DCGDSHILPFSTPGPSTCLPNYYR	DCGDSHILPFS#T#PGPS#TCLPNYYR	SHILPFSTPGPSTCL
162	Second	Q92673	SORL1	Sortilin-related receptor	DCGDSHILPFSTPGPSTCLPNYYR	DCGDSHILPFS#T#PGPS#TCLPNYYR	PFSTPGPSTCLPNYY
163	Second	Q92673	SORL1	Sortilin-related receptor	DCGDSHILPFSTPGPSTCLPNYYR	DCGDSHILPFS#T#PGPS#TCLPNYYR	DSHILPFSTPGPSTC
164	Second	Q92673	SORL1	Sortilin-related receptor	DCGDSHILPFSTPGPSTCLPNYYR	DCGDSHILPFS#T#PGPS#TCLPNYYR	SHILPFSTPGPSTCL
165	Second	Q92673	SORL1	Sortilin-related receptor	DCGDSHILPFSTPGPSTCLPNYYR	DCGDSHILPFS#T#PGPS#TCLPNYYR	PFSTPGPSTCLPNYY
166	Second	Q92673	SORL1	Sortilin-related receptor	DCGDSHILPFSTPGPSTCLPNYYR	DCGDSHILPFS#T#PGPS#TCLPNYYR	DSHILPFSTPGPSTC
167	Second	Q92673	SORL1	Sortilin-related receptor	DCGDSHILPFSTPGPSTCLPNYYR	DCGDSHILPFS#T#PGPS#TCLPNYYR	SHILPFSTPGPSTCL
168	Second	Q92673	SORL1	Sortilin-related receptor	DCGDSHILPFSTPGPSTCLPNYYR	DCGDSHILPFS#T#PGPS#TCLPNYYR	PFSTPGPSTCLPNYY
169	Second	Q92673	SORL1	Sortilin-related receptor	CDGHQDCQDGRDEANCPTHSTLTCMSR	CDGHQDCQDGRDEANCPT#HSTLTCMSR	RDEANCPTHSTLTCM
170	Second	Q92854	SEMA4D	Semaphorin-4D ( CD100)	VVPKPVVAPTLSVVQTEGSR	VVPKPVVAPT#LSVVQTEGSR	PKPVVAPTLSVVQTE
171	Second	Q96RQ1	ERGIC2	ER-Golgi intermediate_x000D_ compartment protein 2	STSTALPPREDDSSQSPNACR	STST#ALPPREDDSSQSPNACR	SAFKSTSTALPPRED
172	Second	Q99808	SLC29A1	Equilibrative nucleoside_x000D_ transporter 1	DAQASAAPAAPLPER	DAQAS#AAPAAPLPER	LSKDAQASAAPAAPL
173	Second	Q99835	SMO	Smoothened homolog	SAAVTGPPPPLSHCGR	S#AAVTGPPPPLSHCGR	AGGSARRSAAVTGPP
174	Second	Q99835	SMO	Smoothened homolog	RSAAVTGPPPPLSHCGR	RSAAVT#GPPPPLSHCGR	ARRSAAVTGPPPPLS
175	Second	Q9BS26	ERP44	Endoplasmic reticulum resident_x000D_ protein 44	EFHHGPDPTDTAPGEQAQDVASSPPESSFQK	EFHHGPDPTDTAPGEQAQDVAS#SPPESSFQK	EQAQDVASSPPESSF
176	Second	Q9H1B5	XYLT2	Xylosyltransferase 2	KPRPLDPGEGSKDTDSSAGR	KPRPLDPGEGS#KDTDSSAGR	PLDPGEGSKDTDSSA
177	Second	Q9H1B5	XYLT2	Xylosyltransferase 2	GRAESPGVPVAK	GRAES#PGVPVAK	RWRGRAESPGVPVAK
178	Second	Q9H6E4	CCDC134	Coiled-coil domain-containing_x000D_ protein 134	DSNFQNPFKIDRTEFIPSTDPFQK	DSNFQNPFKIDRT#EFIPSTDPFQK	NPFKIDRTEFIPSTD
179	Second	Q9HBR0	SLC38A10	Putative sodium-coupled neutral_x000D_ amino acid transporter 10	ARETVENLPPLPLDPVLRAPGGRPAPSQDLNQR	ARETVENLPPLPLDPVLRAPGGRPAPS#QDLNQR	PGGRPAPSQDLNQRS
180	Second	Q9HBR0	SLC38A10	Putative sodium-coupled neutral_x000D_ amino acid transporter 10	ARGGDHVPVSHEQPRGGEDAAVQEPR	ARGGDHVPVS#HEQPRGGEDAAVQEPR	GGDHVPVSHEQPRGG
181	Second	Q9HCN8	SDF2L1	Stromal cell-derived factor 2-like_x000D_ protein 1	AMEGIFIKPSVEPSAGHDEL	AMEGIFIKPS#VEPSAGHDEL	EGIFIKPSVEPSAGH
182	Second	Q9NPR9	GPR108	Protein GPR108	STPAVIQGPSGK	S#T#PAVIQGPSGK	SAASKPKSTPAVIQG
183	Second	Q9NPR9	GPR108	Protein GPR108	STPAVIQGPSGK	S#T#PAVIQGPSGK	AASKPKSTPAVIQGP
184	Second	Q9NPR9	GPR108	Protein GPR108	STPAVIQGPSGK	S#T#PAVIQGPSGK	SAASKPKSTPAVIQG
185	Second	Q9NPR9	GPR108	Protein GPR108	STPAVIQGPSGK	S#T#PAVIQGPSGK	AASKPKSTPAVIQGP
186	Second	Q9UBV2	SEL1L	Protein sel-1 homolog 1	TTLTSDESVKDHTTAGR	T#TLTSDESVKDHTTAGR	DESLDSKTTLTSDES
187	Second	Q9UJJ9	GNPTG	N-acetylglucosamine-1-_x000D_ phosphotransferase subunit_x000D_ gamma	GLLTQHGIPYTRPTETSNLEHLGHETPRAK	GLLTQHGIPYT#RPT#ET#S#NLEHLGHETPRAK	TQHGIPYTRPTETSN
188	Second	Q9UJJ9	GNPTG	N-acetylglucosamine-1-_x000D_ phosphotransferase subunit_x000D_ gamma	GLLTQHGIPYTRPTETSNLEHLGHETPRAK	GLLTQHGIPYT#RPT#ET#S#NLEHLGHETPRAK	GIPYTRPTETSNLEH
189	Second	Q9UJJ9	GNPTG	N-acetylglucosamine-1-_x000D_ phosphotransferase subunit_x000D_ gamma	GLLTQHGIPYTRPTETSNLEHLGHETPRAK	GLLTQHGIPYT#RPT#ET#S#NLEHLGHETPRAK	PYTRPTETSNLEHLG
190	Second	Q9UJJ9	GNPTG	N-acetylglucosamine-1-_x000D_ phosphotransferase subunit_x000D_ gamma	GLLTQHGIPYTRPTETSNLEHLGHETPRAK	GLLTQHGIPYT#RPT#ET#S#NLEHLGHETPRAK	YTRPTETSNLEHLGH
191	Second	Q9UJJ9	GNPTG	N-acetylglucosamine-1-_x000D_ phosphotransferase subunit_x000D_ gamma	GLLTQHGIPYTRPTETSNLEHLGHETPRAK	GLLTQHGIPYT#RPT#ET#S#NLEHLGHETPRAK	TQHGIPYTRPTETSN
192	Second	Q9UJJ9	GNPTG	N-acetylglucosamine-1-_x000D_ phosphotransferase subunit_x000D_ gamma	GLLTQHGIPYTRPTETSNLEHLGHETPRAK	GLLTQHGIPYT#RPT#ET#S#NLEHLGHETPRAK	GIPYTRPTETSNLEH
193	Second	Q9UJJ9	GNPTG	N-acetylglucosamine-1-_x000D_ phosphotransferase subunit_x000D_ gamma	GLLTQHGIPYTRPTETSNLEHLGHETPRAK	GLLTQHGIPYT#RPT#ET#S#NLEHLGHETPRAK	PYTRPTETSNLEHLG
194	Second	Q9UJJ9	GNPTG	N-acetylglucosamine-1-_x000D_ phosphotransferase subunit_x000D_ gamma	GLLTQHGIPYTRPTETSNLEHLGHETPRAK	GLLTQHGIPYT#RPT#ET#S#NLEHLGHETPRAK	YTRPTETSNLEHLGH
195	Second	Q9UJJ9	GNPTG	N-acetylglucosamine-1-_x000D_ phosphotransferase subunit_x000D_ gamma	GLLTQHGIPYTRPTETSNLEHLGHETPRAK	GLLTQHGIPYT#RPT#ET#S#NLEHLGHETPRAK	TQHGIPYTRPTETSN
196	Second	Q9UJJ9	GNPTG	N-acetylglucosamine-1-_x000D_ phosphotransferase subunit_x000D_ gamma	GLLTQHGIPYTRPTETSNLEHLGHETPRAK	GLLTQHGIPYT#RPT#ET#S#NLEHLGHETPRAK	GIPYTRPTETSNLEH
197	Second	Q9UJJ9	GNPTG	N-acetylglucosamine-1-_x000D_ phosphotransferase subunit_x000D_ gamma	GLLTQHGIPYTRPTETSNLEHLGHETPRAK	GLLTQHGIPYT#RPT#ET#S#NLEHLGHETPRAK	PYTRPTETSNLEHLG
198	Second	Q9UJJ9	GNPTG	N-acetylglucosamine-1-_x000D_ phosphotransferase subunit_x000D_ gamma	GLLTQHGIPYTRPTETSNLEHLGHETPRAK	GLLTQHGIPYT#RPT#ET#S#NLEHLGHETPRAK	YTRPTETSNLEHLGH
199	Second	Q9UKM7	MAN1B1	ER mannosyl-oligosaccharide 1,2-_x000D_ alpha-mannosidase	MRPEIAGLKPANPPVLPAPQKADTDPENLPEISSQK	MRPEIAGLKPANPPVLPAPQKADT#DPENLPEISSQK	PAPQKADTDPENLPE
200	Second	Q9UKM7	MAN1B1	ER mannosyl-oligosaccharide 1,2-_x000D_ alpha-mannosidase	GPPHLQIRPPSQDLK	GPPHLQIRPPS#QDLK	HLQIRPPSQDLKDGT
201	Second	Q9UKM7	MAN1B1	ER mannosyl-oligosaccharide 1,2-_x000D_ alpha-mannosidase	RQEAPVDPRPEGDPQRTVISWR	RQEAPVDPRPEGDPQRT#VISWR	PEGDPQRTVISWRGA
202	Second	Q9UKM7	MAN1B1	ER mannosyl-oligosaccharide 1,2-_x000D_ alpha-mannosidase	RAEVPTKPPLPPAR	RAEVPT#KPPLPPAR	SRRAEVPTKPPLPPA
203	Second	Q9UKM7	MAN1B1	ER mannosyl-oligosaccharide 1,2-_x000D_ alpha-mannosidase	TQGTPVHLNYR	T#QGTPVHLNYR	PPLPPARTQGTPVHL
204	Second	Q9UKM7	MAN1B1	ER mannosyl-oligosaccharide 1,2-_x000D_ alpha-mannosidase	TQGTPVHLNYR	TQGT#PVHLNYR	PPARTQGTPVHLNYR
205	Second	Q9Y240	CLEC11A	C-type lectin domain family 11 member A	SPRPELGAQPSASPHPLSPDQPNGGTLENCVAQASDDGSWWDHDCQRR	SPRPELGAQPSASPHPLS#PDQPNGGT#LENCVAQASDDGSWWDHDCQRR	SASPHPLSPDQPNGG
206	Second	Q9Y240	CLEC11A	C-type lectin domain family 11 member A	SPRPELGAQPSASPHPLSPDQPNGGTLENCVAQASDDGSWWDHDCQRR	SPRPELGAQPSASPHPLS#PDQPNGGT#LENCVAQASDDGSWWDHDCQRR	PDQPNGGTLENCVAQ
207	Second	Q9Y240	CLEC11A	C-type lectin domain family 11 member A	SPRPELGAQPSASPHPLSPDQPNGGTLENCVAQASDDGSWWDHDCQRR	SPRPELGAQPSASPHPLS#PDQPNGGT#LENCVAQASDDGSWWDHDCQRR	SASPHPLSPDQPNGG
208	Second	Q9Y240	CLEC11A	C-type lectin domain family 11 member A	SPRPELGAQPSASPHPLSPDQPNGGTLENCVAQASDDGSWWDHDCQRR	SPRPELGAQPSASPHPLS#PDQPNGGT#LENCVAQASDDGSWWDHDCQRR	PDQPNGGTLENCVAQ
209	Third	A1A5D9	BICDL2	BICD family-like cargo adapter 2	ELSASASSSTPR	ELSAS#AS#SSTPR	RQKELSASASSSTPR
210	Third	A1A5D9	BICDL2	BICD family-like cargo adapter 2	ELSASASSSTPR	ELSAS#AS#SSTPR	KELSASASSSTPRRA
211	Third	A1A5D9	BICDL2	BICD family-like cargo adapter 2	ELSASASSSTPR	ELSAS#AS#SSTPR	RQKELSASASSSTPR
212	Third	A1A5D9	BICDL2	BICD family-like cargo adapter 2	ELSASASSSTPR	ELSAS#AS#SSTPR	KELSASASSSTPRRA
213	Third	A6NI73	LILRA5	Leukocyte Ig-like receptor subfamily_x000D_ A member 5	LSWTLDSQLTPSGQFQALFPVGPVTPSHRWMLR	LSWTLDSQLT#PSGQFQALFPVGPVT#PSHRWMLR	WTLDSQLTPSGQFQA
214	Third	A6NI73	LILRA5	Leukocyte Ig-like receptor subfamily_x000D_ A member 5	LSWTLDSQLTPSGQFQALFPVGPVTPSHRWMLR	LSWTLDSQLT#PSGQFQALFPVGPVT#PSHRWMLR	LFPVGPVTPSHRWML
215	Third	A6NI73	LILRA5	Leukocyte Ig-like receptor subfamily_x000D_ A member 5	LSWTLDSQLTPSGQFQALFPVGPVTPSHRWMLR	LSWTLDSQLT#PSGQFQALFPVGPVT#PSHRWMLR	WTLDSQLTPSGQFQA
216	Third	A6NI73	LILRA5	Leukocyte Ig-like receptor subfamily_x000D_ A member 5	LSWTLDSQLTPSGQFQALFPVGPVTPSHRWMLR	LSWTLDSQLT#PSGQFQALFPVGPVT#PSHRWMLR	LFPVGPVTPSHRWML
217	Third	H7C2F2	CD99	CD99 antigen	DGGFDLSDALPDNENKKPTAIPK	DGGFDLS#DALPDNENKKPTAIPK	RDGGFDLSDALPDNE
218	Third	O43291	SPINT2	Kunitz-type protease inhibitor 2	NAADSSVPSAPR	NAADS#SVPSAPR	TSRNAADSSVPSAPR
219	Third	O43493	TGOLN2	Trans-Golgi network integral_x000D_ membrane protein 2	SGAEAQTPEDSPNRSGAEAK	SGAEAQT#PEDSPNRSGAEAK	KSGAEAQTPEDSPNR
220	Third	O43493	TGOLN2	Trans-Golgi network integral_x000D_ membrane protein 2	SGSEAQTTKDVPNK	SGS#EAQTTKDVPNK	DSPSKSGSEAQTTKD
221	Third	O43493	TGOLN2	Trans-Golgi network integral_x000D_ membrane protein 2	SGSEAQTTKDVPNKSGADGQTPK	SGSEAQTT#KDVPNKSGADGQTPK	SGSEAQTTKDVPNKS
222	Third	O43493	TGOLN2	Trans-Golgi network integral_x000D_ membrane protein 2	DGSNKSGAEEQGPIDGPSK	DGS#NKSGAEEQGPIDGPSK	KQTPKDGSNKSGAEE
223	Third	O95390	GDF11	Growth/differentiation factor 11	SSRPAPSVAPEPDGCPVCVWR	SSRPAPS#VAPEPDGCPVCVWR	RSSRPAPSVAPEPDG
224	Third	P01130	LDLR	Low-density lipoprotein receptor_x000D_ (LDL receptor)	CDGQVDCDNGSDEQGCPPKTCSQDEFR	CDGQVDCDNGS#DEQGCPPKTCSQDEFR	QVDCDNGSDEQGCPP
225	Third	P01130	LDLR	Low-density lipoprotein receptor_x000D_ (LDL receptor)	CDGGPDCKDKSDEENCAVATCRPDEFQCSDGNCIHGSR	CDGGPDCKDKS#DEENCAVATCRPDEFQCSDGNCIHGSR	GPDCKDKSDEENCAV
226	Third	P01130	LDLR	Low-density lipoprotein receptor_x000D_ (LDL receptor)	DKSDEENCAVATCRPDEFQCSDGNCIHGSR	DKSDEENCAVAT#CRPDEFQCSDGNCIHGSR	EENCAVATCRPDEFQ
227	Third	P02786	TFRC	Transferrin receptor protein 1 (CD71)	LAGTESPVREEPGEDFPAAR	LAGT#ESPVREEPGEDFPAAR	ECERLAGTESPVREE
228	Third	P02786	TFRC	Transferrin receptor protein 1 (CD71)	TECERLAGTESPVREEPGEDFPAAR	TECERLAGTES#PVREEPGEDFPAAR	ERLAGTESPVREEPG
229	Third	P08575	PTPRC	Receptor-type tyrosine-protein_x000D_ phosphatase C (CD45)	LNPTPGSNAISDVPGER	LNPT#PGS#NAISDVPGER	ANAKLNPTPGSNAIS
230	Third	P08575	PTPRC	Receptor-type tyrosine-protein_x000D_ phosphatase C (CD45)	LNPTPGSNAISDVPGER	LNPT#PGS#NAISDVPGER	KLNPTPGSNAISDVP
231	Third	P08575	PTPRC	Receptor-type tyrosine-protein_x000D_ phosphatase C (CD45)	LNPTPGSNAISDVPGER	LNPT#PGS#NAISDVPGER	ANAKLNPTPGSNAIS
232	Third	P08575	PTPRC	Receptor-type tyrosine-protein_x000D_ phosphatase C (CD45)	LNPTPGSNAISDVPGER	LNPT#PGS#NAISDVPGER	KLNPTPGSNAISDVP
233	Third	P13674-2	P4HA1	Prolyl 4-hydroxylase subunit alpha-1	ATVHDPETGKLTTAQYR	AT#VHDPETGKLTTAQYR	KPRLSRATVHDPETG
234	Third	P14209	CD99	T-cell surface glycoprotein E2	KPSAGDDFDLGDAVVDGENDDPRPPNPPKPMPNPNPNHPSSSGSFSDADLADGVSGGEGK	KPSAGDDFDLGDAVVDGENDDPRPPNPPKPMPNPNPNHPSSSGSFS#DADLADGVSGGEGK	PSSSGSFSDADLADG
235	Third	P15814	IGLL1	Immunoglobulin lambda-like_x000D_ polypeptide 1 (CD179b)	HNSVTHVFGSGTQLTVLSQPK	HNSVTHVFGS#GTQLTVLSQPK	SVTHVFGSGTQLTVL
236	Third	P15814	IGLL1	Immunoglobulin lambda-like_x000D_ polypeptide 1 (CD179b)	HNSVTHVFGSGTQLTVLSQPK	HNSVTHVFGSGTQLT#VLSQPK	FGSGTQLTVLSQPKA
237	Third	P25445	FAS	Tumor necrosis factor receptor_x000D_ superfamily member 6 ( CD95)	TVTTVETQNLEGLHHDGQFCHKPCPPGER	TVTT#VETQNLEGLHHDGQFCHKPCPPGER	ELRKTVTTVETQNLE
238	Third	P26572	MGAT1	Alpha-1,3-mannosyl-glycoprotein 2-_x000D_ beta-N- acetylglucosaminyltransferase	GRVPTAAPPAQPR	GRVPT#AAPPAQPR	SQRGRVPTAAPPAQP
239	Third	P26842	CD27	T-cell activation antigen CD27	DKECTECDPLPNPSLTAR	DKECT#ECDPLPNPSLTAR	QCRDKECTECDPLPN
240	Third	P27824	CANX	Calnexin	APVPTGEVYFADSFDR	APVPT#GEVYFADSFDR	TYKAPVPTGEVYFAD
241	Third	P28908	TNFRSF8	Tumor necrosis factor receptor_x000D_ superfamily member 8 (CD30)	TCECRPGMICATSATNSCAR	T#CECRPGMICATSATNSCAR	CAWNSSRTCECRPGM
242	Third	P28908	TNFRSF8	Tumor necrosis factor receptor_x000D_ superfamily member 8 (CD30)	CVPYPICAAETVTKPQDMAEK	CVPYPICAAET#VTKPQDMAEK	YPICAAETVTKPQDM
243	Third	P51610	HCFC1	Host cell factor 1 (HCF-1)	TAAAQVGTSVSSATNTSTRPIITVHK	TAAAQVGT#SVSSATNTSTRPIITVHK	TAAAQVGTSVSSATN
244	Third	P54710-2	FXYD2	Na(+)/K(+) ATPase subunit gamma	MDRWYLGGSPK	MDRWYLGGS#PK	DRWYLGGSPKGDVDP
245	Third	P56159	GFRA1	GDNF family receptor alpha-1	NKPLGPAGSENEIPTHVLPPCANLQAQK	NKPLGPAGSENEIPT#HVLPPCANLQAQK	GSENEIPTHVLPPCA
246	Third	P80303	NUCB2	Nucleobindin-2	KLQQGIPPSGPAGELKFEPHI	KLQQGIPPS#GPAGELKFEPHI	LQQGIPPSGPAGELK
247	Third	P98095	FBLN2	Fibulin-2	VTEDSEEEEEEEEEREEMAVTEQLAAGGHR	VT#EDSEEEEEEEEEREEMAVTEQLAAGGHR	QAKARRVTEDSEEEE
248	Third	P98095	FBLN2	Fibulin-2	RVTEDSEEEEEEEEEREEMAVTEQLAAGGHR	RVTEDSEEEEEEEEEREEMAVT#EQLAAGGHR	EREEMAVTEQLAAGG
249	Third	P98095	FBLN2	Fibulin-2	STGPEGVTHAPSLGK	ST#GPEGVTHAPSLGK	AQATSRSTGPEGVTH
250	Third	P98155	VLDLR	Very low-density lipoprotein_x000D_ receptor	NCVKKTCAESDFVCNNGQCVPSR	NCVKKT#CAESDFVCNNGQCVPSR	EKNCVKKTCAESDFV
251	Third	P98155	VLDLR	Very low-density lipoprotein_x000D_ receptor	KTCAESDFVCNNGQCVPSR	KTCAES#DFVCNNGQCVPSR	VKKTCAESDFVCNNG
252	Third	P98155	VLDLR	Very low-density lipoprotein_x000D_ receptor	CDGDPDCKDGSDEVNCPSRTCRPDQFECEDGSCIHGSR	CDGDPDCKDGS#DEVNCPSRTCRPDQFECEDGSCIHGSR	DPDCKDGSDEVNCPS
253	Third	P98155	VLDLR	Very low-density lipoprotein_x000D_ receptor	DGSDEVNCPSRTCRPDQFECEDGSCIHGSR	DGSDEVNCPS#RTCRPDQFECEDGSCIHGSR	SDEVNCPSRTCRPDQ
254	Third	P98155	VLDLR	Very low-density lipoprotein_x000D_ receptor	TCRPDQFECEDGSCIHGSR	T#CRPDQFECEDGSCIHGSR	EVNCPSRTCRPDQFE
255	Third	Q00839	HNRNPU	Heterogeneous nuclear_x000D_ ribonucleoprotein U	SSGPTSLFAVTVAPPGAR	SSGPT#SLFAVTVAPPGAR	AGKSSGPTSLFAVTV
256	Third	Q07954	LRP1	Prolow-density lipoprotein receptor-_x000D_ related protein 1 (CD91)	TCPPNQFSCASGR	T#CPPNQFSCASGR	NATCSARTCPPNQFS
257	Third	Q07954	LRP1	Prolow-density lipoprotein receptor- related protein 1 (CD91)	QCDGTDNCGDGTDEEDCEPPTAHTTHCK	QCDGT#DNCGDGTDEEDCEPPTAHTTHCK	IGRQCDGTDNCGDGT
258	Third	Q10469	MGAT2	Alpha-1,6-mannosyl-glycoprotein 2-_x000D_ beta-N- acetylglucosaminyltransferase	GGDHPSVAVGIR	GGDHPS#VAVGIR	GRGGDHPSVAVGIRR
259	Third	Q13438	OS9	Protein OS-9	KPPPSPQPTEEDPEHR	KPPPSPQPT#EEDPEHR	PPPSPQPTEEDPEHR
260	Third	Q13438-2	OS9	Protein OS-9 isoform 2	KPPPSPQPTGKIEIK	KPPPS#PQPTGKIEIK	VPKKPPPSPQPTGKI
261	Third	Q15223	NECTIN1	Nectin-1 (CD111)	SGQVEVNITEFPYTPSPPEHGR	SGQVEVNIT#EFPYTPSPPEHGR	GQVEVNITEFPYTPS
262	Third	Q16186	ADRM1	Proteasomal ubiquitin receptor_x000D_ ADRM1	SQSAAVTPSSTTSSTR	S#QSAAVTPSSTTSSTR	SSSSSSRSQSAAVTP
263	Third	Q5FWE3	PRRT3	Proline-rich transmembrane protein_x000D_ 3	HAPAEEMPEKPVASPLGPALYGPK	HAPAEEMPEKPVAS#PLGPALYGPK	MPEKPVASPLGPALY
264	Third	Q5JRA6	MIA3	Melanoma inhibitory activity protein 3	TAELNVQVPEEPTHLDQRVIGDTHASEVSQKPNTEK	TAELNVQVPEEPT#HLDQRVIGDTHASEVSQKPNTEK	VQVPEEPTHLDQRVI
265	Third	Q5JRA6	MIA3	Melanoma inhibitory activity protein 3	VIGDTHASEVSQKPNTEK	VIGDTHASEVS#QKPNTEK	DTHASEVSQKPNTEK
266	Third	Q6P4E1	CASC4	Protein CASC4	VAENVADKNEEPSSNHIPHGKEQIK	VAENVADKNEEPS#SNHIPHGKEQIK	ADKNEEPSSNHIPHG
267	Third	Q6UXD5-3	SEZ6L2	Seizure 6-like protein 2	KLEVTQTTDPSR	KLEVT#QTTDPSR	DNRKLEVTQTTDPSR
268	Third	Q86SF2	GALNT7	N-acetylgalactosaminyltransferase 7	QYLTFKPQTFTYHDPVLRPGILGNFEPKEPEPPGVVGGPGEK	QYLTFKPQT#FTYHDPVLRPGILGNFEPKEPEPPGVVGGPGEK	YLTFKPQTFTYHDPV
269	Third	Q86UN3	RTN4RL2	Reticulon-4 receptor-like 2	EADFQACPPAAPTRPGSR	EADFQACPPAAPT#RPGSR	ACPPAAPTRPGSRAR
270	Third	Q86UN3	RTN4RL2	Reticulon-4 receptor-like 2	ALREADFQACPPAAPTRPGSR	ALREADFQACPPAAPTRPGS#R	AAPTRPGSRARGNSS
271	Third	Q86Y38	XYLT1	Xylosyltransferase 1	AAANSSHGKDVSRPPHAR	AAANS#SHGKDVSRPPHAR	GDRAAANSSHGKDVS
272	Third	Q8IUX7	AEBP1	Adipocyte enhancer-binding protein_x000D_ 1	ESLEGSPRPPK	ES#LEGSPRPPK	GPKVPKESLEGSPRP
273	Third	Q8IYS2	KIAA2013	Uncharacterized protein KIAA2013	VAALQTVGPTAGPAPK	VAALQT#VGPTAGPAPK	ERVAALQTVGPTAGP
274	Third	Q8N8W4	PNPLA1	Patatin-like phospholipase domain-_x000D_ containing protein 1	SLHSQAPTSPRPSLGPSTVGAPQTLPR	SLHSQAPTSPRPSLGPS#T#VGAPQT#LPR	PRPSLGPSTVGAPQT
275	Third	Q8N8W4	PNPLA1	Patatin-like phospholipase domain-_x000D_ containing protein 1	SLHSQAPTSPRPSLGPSTVGAPQTLPR	SLHSQAPTSPRPSLGPS#T#VGAPQT#LPR	RPSLGPSTVGAPQTL
276	Third	Q8N8W4	PNPLA1	Patatin-like phospholipase domain-_x000D_ containing protein 1	SLHSQAPTSPRPSLGPSTVGAPQTLPR	SLHSQAPTSPRPSLGPS#T#VGAPQT#LPR	STVGAPQTLPRSSLS
277	Third	Q8N8W4	PNPLA1	Patatin-like phospholipase domain-_x000D_ containing protein 1	SLHSQAPTSPRPSLGPSTVGAPQTLPR	SLHSQAPTSPRPSLGPS#T#VGAPQT#LPR	PRPSLGPSTVGAPQT
278	Third	Q8N8W4	PNPLA1	Patatin-like phospholipase domain-_x000D_ containing protein 1	SLHSQAPTSPRPSLGPSTVGAPQTLPR	SLHSQAPTSPRPSLGPS#T#VGAPQT#LPR	RPSLGPSTVGAPQTL
279	Third	Q8N8W4	PNPLA1	Patatin-like phospholipase domain-_x000D_ containing protein 1	SLHSQAPTSPRPSLGPSTVGAPQTLPR	SLHSQAPTSPRPSLGPS#T#VGAPQT#LPR	STVGAPQTLPRSSLS
280	Third	Q8N8W4	PNPLA1	Patatin-like phospholipase domain-containing protein 1	SLHSQAPTSPRPSLGPSTVGAPQTLPR	SLHSQAPTSPRPSLGPS#T#VGAPQT#LPR	PRPSLGPSTVGAPQT
281	Third	Q8N8W4	PNPLA1	Patatin-like phospholipase domain-containing protein 1	SLHSQAPTSPRPSLGPSTVGAPQTLPR	SLHSQAPTSPRPSLGPS#T#VGAPQT#LPR	RPSLGPSTVGAPQTL
282	Third	Q8N8W4	PNPLA1	Patatin-like phospholipase domain-containing protein 1	SLHSQAPTSPRPSLGPSTVGAPQTLPR	SLHSQAPTSPRPSLGPS#T#VGAPQT#LPR	STVGAPQTLPRSSLS
283	Third	Q8NBI6	XXYLT1	Xyloside xylosyltransferase 1	AGAPAAPSPPALELAR	AGAPAAPS#PPALELAR	AGAPAAPSPPALELA
284	Third	Q8WXI7	MUC16	Mucin-16	RTEITS	RTEITS#	GPRTEITSSKRISSS
285	Third	Q8WZ42	TTN	Titin	WVLATDRAESCEFTVTGL	WVLATDRAES#CEFTVTGL	LATDRAESCEFTVTG
286	Third	Q8WZ42	TTN	Titin	WVLATDRAESCEFTVTGL	WVLATDRAES#CEFTVTGL	LATDRAESCEFTVTG
287	Third	Q92673	SORL1	Sortilin-related receptor	CDGHQDCQDGRDEANCPTHSTLTCMSR	CDGHQDCQDGRDEANCPT#HSTLTCMSR	RDEANCPTHSTLTCM
288	Third	Q92854	SEMA4D	Semaphorin-4D ( CD100)	IVINTVPQLHSEK	IVINT#VPQLHSEK	EPKIVINTVPQLHSE
289	Third	Q969P0	IGSF8	Ig superfamily member 8 (CD316)	QAPTSPPRMTVHEGQELALGCLAR	QAPTS#PPRMTVHEGQELALGCLAR	RGRQAPTSPPRMTVH
290	Third	Q96PD2	DCBLD2	Discoidin, CUB and LCCL domain-_x000D_ containing protein 2	GRPPKLTQPPPPR	GRPPKLT#QPPPPR	KGRPPKLTQPPPPRN
291	Third	Q99835	SMO	Smoothened homolog	RSAAVTGPPPPLSHCGR	RS#AAVTGPPPPLSHCGR	AGGSARRSAAVTGPP
292	Third	Q99835	SMO	Smoothened homolog	RSAAVTGPPPPLSHCGR	RSAAVT#GPPPPLSHCGR	ARRSAAVTGPPPPLS
293	Third	Q9BS26	ERP44	Endoplasmic reticulum resident_x000D_ protein 44	EFHHGPDPTDTAPGEQAQDVASSPPESSFQK	EFHHGPDPTDTAPGEQAQDVAS#SPPESSFQK	EQAQDVASSPPESSF
294	Third	Q9H1B5	XYLT2	Xylosyltransferase 2	KPRPLDPGEGSKDTDSSAGR	KPRPLDPGEGS#KDTDSSAGR	PLDPGEGSKDTDSSA
295	Third	Q9H1B5	XYLT2	Xylosyltransferase 2	LSLHHAATAAPPMGTPLCR	LSLHHAAT#AAPPMGTPLCR	LSLHHAATAAPPMGT
296	Third	Q9HBG7	LY9	T-lymphocyte surface antigen Ly-9_x000D_ (CD229)	EREEAATADPLIK	EREEAAT#ADPLIK	KEREEAATADPLIKS
297	Third	Q9HBR0	SLC38A10	Putative sodium-coupled neutral_x000D_ amino acid transporter 10	ARETVENLPPLPLDPVLRAPGGRPAPSQDLNQR	ARETVENLPPLPLDPVLRAPGGRPAPS#QDLNQR	PGGRPAPSQDLNQRS
298	Third	Q9HBR0	SLC38A10	Putative sodium-coupled neutral_x000D_ amino acid transporter 10	SLEHSEGPVGRDPAGPPDGGPDTEPR	SLEHS#EGPVGRDPAGPPDGGPDTEPR	NQRSLEHSEGPVGRD
299	Third	Q9HBR0	SLC38A10	Putative sodium-coupled neutral_x000D_ amino acid transporter 10	GGDHVPVSHEQPRGGEDAAVQEPR	GGDHVPVS#HEQPRGGEDAAVQEPR	GGDHVPVSHEQPRGG
300	Third	Q9HCN8	SDF2L1	Stromal cell-derived factor 2-like_x000D_ protein 1	AMEGIFIKPSVEPSAGHDEL	AMEGIFIKPS#VEPSAGHDEL	EGIFIKPSVEPSAGH
301	Third	Q9NUM3	SLC39A9	Zinc transporter ZIP9	HHQASETHNVIASDK	HHQASETHNVIAS#DK	ETHNVIASDKAAEKS
302	Third	Q9UBV2	SEL1L	Protein sel-1 homolog 1	TTLTSDESVKDHTTAGR	T#TLTSDESVKDHTTAGR	DESLDSKTTLTSDES
303	Third	Q9UBV7	B4GALT7	Beta-1,4-galactosyltransferase 7	AVRGQGQETSGPPR	AVRGQGQET#SGPPR	VRGQGQETSGPPRAC
304	Third	Q9UKM7	MAN1B1	ER mannosyl-oligosaccharide 1,2-_x000D_ alpha-mannosidase	MRPEIAGLKPANPPVLPAPQKADTDPENLPEISSQK	MRPEIAGLKPANPPVLPAPQKADT#DPENLPEISSQK	PAPQKADTDPENLPE
305	Third	Q9UKM7	MAN1B1	ER mannosyl-oligosaccharide 1,2-_x000D_ alpha-mannosidase	MRPEIAGLKPANPPVLPAPQKADTDPENLPEISSQK	MRPEIAGLKPANPPVLPAPQKADTDPENLPEIS#S#QK	PENLPEISSQKTQRH
306	Third	Q9UKM7	MAN1B1	ER mannosyl-oligosaccharide 1,2-_x000D_ alpha-mannosidase	MRPEIAGLKPANPPVLPAPQKADTDPENLPEISSQK	MRPEIAGLKPANPPVLPAPQKADTDPENLPEIS#S#QK	ENLPEISSQKTQRHI
307	Third	Q9UKM7	MAN1B1	ER mannosyl-oligosaccharide 1,2-_x000D_ alpha-mannosidase	MRPEIAGLKPANPPVLPAPQKADTDPENLPEISSQKTQR	MRPEIAGLKPANPPVLPAPQKADTDPENLPEIS#S#QKTQR	PENLPEISSQKTQRH
308	Third	Q9UKM7	MAN1B1	ER mannosyl-oligosaccharide 1,2-_x000D_ alpha-mannosidase	MRPEIAGLKPANPPVLPAPQKADTDPENLPEISSQKTQR	MRPEIAGLKPANPPVLPAPQKADTDPENLPEIS#S#QKTQR	ENLPEISSQKTQRHI
309	Third	Q9UKM7	MAN1B1	ER mannosyl-oligosaccharide 1,2-_x000D_ alpha-mannosidase	HIQRGPPHLQIRPPSQDLK	HIQRGPPHLQIRPPS#QDLK	HLQIRPPSQDLKDGT
310	Third	Q9UM21	MGAT4A	Alpha-1,3-mannosyl-glycoprotein 4-_x000D_ beta-N-_x000D_ acetylglucosaminyltransferase A	SSELNTIVQQFKR	SS#ELNTIVQQFKR	HRISQRSSELNTIVQ
311	Third	Q9UNW1	MINPP1	Multiple inositol polyphosphate_x000D_ phosphatase 1	DPVASSLSPYFGTK	DPVASS#LSPYFGTK	PRDPVASSLSPYFGT
